# Metaeffector interactions modulate the type III effector-triggered immunity load of *Pseudomonas syringae*

**DOI:** 10.1101/2021.11.18.469137

**Authors:** Alexandre Martel, Bradley Laflamme, Clare Breit-McNally, Fabien Lonjon, Darrell Desveaux, David S. Guttman

**Author notes:** These authors contributed equally (Alexandre Martel, Bradley Laflamme). These authors contributed equally and appear alphabetically (Darrell Desveaux, David S. Guttman).

## Abstract

The bacterial plant pathogen *Pseudomonas syringae* requires type III secreted effectors (T3SEs) for pathogenesis. However, a major facet of plant immunity entails the recognition of a subset of *P. syringae*’s T3SEs by intracellular host receptors in a process called Effector-Triggered Immunity (ETI). Prior work has shown that ETI-eliciting T3SEs are pervasive in the *P. syringae* species complex raising the question of how *P. syringae* mitigates its ETI load to become a successful pathogen. While pathogens can evade ETI by T3SE mutation, recombination, or loss, there is increasing evidence that effector-effector (a.k.a., metaeffector) interactions can suppress ETI. To study the ETI-suppression potential of *P. syringae* T3SE repertoires, we compared the ETI-elicitation profiles of two genetically divergent strains: *P. syringae* pv. *tomato* DC3000 (PtoDC3000) and *P. syringae* pv. *maculicola* ES4326 (PmaES4326), which are both virulent on *Arabidopsis thaliana* but harbour largely distinct effector repertoires. Of the 529 T3SE alleles screened on *A. thaliana* Col-0 from the *P. syringae* T3SE compendium (PsyTEC) [1], 69 alleles from 21 T3SE families elicited ETI in at least one of the two strain backgrounds, while 50 elicited ETI in both backgrounds, resulting in 19 differential ETI responses including two novel ETI-eliciting families: AvrPto1 and HopT1. Although most of these differences were quantitative, three ETI responses were completely absent in one of the pathogenic backgrounds. We performed ETI suppression screens to test if metaeffector interactions contributed to these ETI differences, and found that HopQ1a suppressed AvrPto1m-mediated ETI, while HopG1c and HopF1g suppressed HopT1b-mediated ETI. Overall, these results show that *P. syringae* strains leverage metaeffector interactions and ETI suppression to overcome the ETI load associated with their native T3SE repertoires.
