## Supplementary material for "Metaeffector interactions modulate the type III effector-triggered immunity load of *Pseudomonas syringae*": Table S1

### Sheet: Sheet1
Table S1. Summary Protein Expression as Determined by Western Blot for PsyTEC type III secreted effectors when delivered from DC3000 (Laflamme et al., 2020) or ES4326 (this study)
Effector Cluster	Strain of Origin	Predicted MW (kDa)	DC3000 Expression*	ES4326 Expression*
AvrA1a	PmpICMP3897	100.531	0	1
AvrB1a	Pcn3113	35.8072	1	1
AvrB1b	PgyICMP807	36.01	1	1
AvrB2a	PgyB076	37.0395	1	1
AvrB2b	PhoICMP7840	35.9887	1	1
AvrB2c	PgyICMP2185	39.1318	1	1
AvrB2d	Pph1449B	36.5801	0	0
AvrB2e	Pcn3113	36.7403	1	1
AvrB2f	Psy0508	35.92	1	1
AvrB2g	ParICMP4460	36.703	1	1
AvrB2i	PseICMP7459	6.94	0	0
AvrB2j	PamICMP3918	20.63	0	0
AvrB2k	PamICMP3918	6.82	0	0
AvrE1a	PsvICMP13519	186.096	1	1
AvrE1aa	PsyUSA007	192.28	1	1
AvrE1b	ParICMP4451	195.54	1	1
AvrE1c	ParICMP4328	206.46	1	1
AvrE1d	Pav631	197.713	0	1
AvrE1e	Pja301072	194.464	1	1
AvrE1f	PbbICMP8899	195.118	1	1
AvrE1g	PapICMP11947	194.111	1	1
AvrE1h	PlpICMP3946	194.205	1	1
AvrE1i	PpdICMP8902	186.023	1	1
AvrE1j	PtgICMP11161	188.948	1	1
AvrE1k	PacICMP9852	194.248	1	1
AvrE1l	PthNCPPB2598	195.56	1	1
AvrE1m	Pto1108	192.13	1	1
AvrE1n	Pc136	201.13	1	1
AvrE1o	Psy0538	176.03	1	1
AvrE1p	PcbICMP2821	185.715	1	1
AvrE1q	Pmo301020	27.58	1	1
AvrE1s	PprICMP18417	192.82	1	1
AvrE1x	PchICMP6917	198.21	1	1
AvrE1y	PriICMP3882	185.34	1	1
AvrE1z	PsyCC1466	191.39	1	1
AvrPto1a	PgcICMP4323	18.1549	0	1
AvrPto1b	Psa302091	17.198	1	1
AvrPto1c	PgyB076	17.986	1	1
AvrPto1d	Pla302278PT	18.3032	1	1
AvrPto1e	PreICMP16945	17.9687	1	1
AvrPto1f	Pcn3113	18.6145	1	1
AvrPto1g	PpoICMP16803	17.96	1	1
AvrPto1h	PfiICMP7848	18.2242	1	1
AvrPto1i	Pae0893_23	18.1189	1	1
AvrPto1j	PcaICMP2854	29.03	1	1
AvrPto1k	Pma4981	18.1771	1	1
AvrPto1l	PtrICMP9151	18.219	0	1
AvrPto1m	PcdICMP9625	18.3844	1	1
AvrPto1n	PmaICMP2744	18.45	1	1
AvrRpm1a	PsaCFBP7286	24.9063	1	1
AvrRpm1c	Psa302091	19.47	0	0
AvrRpm1d	PfiICMP7848	24.3715	1	1
AvrRpm1e	PneICMP13781	24.5941	1	0
AvrRpm1f	PneICMP13786	24.584	1	1
AvrRpm1g	PziICMP8941	25.03	1	1
AvrRpm1h	PthICMP3923	25.1235	1	1
AvrRpm1i	PmaH7608	24.3497	1	1
AvrRpt2a	PcsICMP9419	28.53	1	0
AvrRpt2b	Pla1188_1	28.16	1	1
AvrRpt2c	PtrICMP9151	28.52	1	1
HopA1a	PsaICMP18807	42.2597	1	1
HopA1b	PmpFTRS_U7	41.6854	1	1
HopA1c	PsyCC1630	41.9414	1	1
HopA1d	PsB48	41.9556	1	1
HopA1e	PsaICMP18708	13.27	0	0
HopA1f	PfrICMP7712	41.8445	1	1
HopA1g	PheICMP4531	42.0614	1	1
HopA1h	PcuICMP11894	7.5	0	1
HopA1i	Pph1449B	41.6922	1	1
HopA1j	PacICMP9850	41.1546	1	1
HopA1k	Pla107	40.9802	1	1
HopA1l	Pmp19322	41.3797	1	1
HopA1m	PsaICMP19071	23.21	0	1
HopA1n	PneICMP13781	9.56	0	1
HopA1p	PreICMP16945	24.92	0	0
HopA1q	PmyICMP11123	20.64	0	1
HopAA1a	PseHC_1	50.76	1	1
HopAA1b	PgcICMP4323	51.1298	1	1
HopAA1c	PcnICMP10052	50.4037	1	1
HopAA1d	Psa302091	50.6131	1	1
HopAA1e	PspICMP16928	50.5901	1	1
HopAA1f	PsyHS191	50.1485	1	1
HopAA1g	PsB48	50.2127	1	1
HopAA1h	PsaCFBP7286	26.64	0	0
HopAA1i	PdpICMP13052	50.58	1	1
HopAA1j	PafDSM5025	50.23	1	1
HopAA1k	PalBS91	50.5505	1	1
HopAA1l	PhiICMP9314	20.39	1	1
HopAA1m	PcaICMP2854	50.8984	1	1
HopAA1n	Pac302273	50.26	1	1
HopAA1o	PsA2	50.3367	1	1
HopAA1p	Pae0893_23	25.47	1	1
HopAA1q	PsyCC1416	50.5299	1	1
HopAA1r	PsoICMP16925	30.8	1	1
HopAA1s	PcdICMP12341	46.9478	1	1
HopAA1t	PsyCC1417	50.7101	1	1
HopAA1v	Psy0552	42.7	1	1
HopAB1a	PgyICMP2185	59.5748	1	1
HopAB1aa	PfiICMP7848	45.52	1	1
HopAB1ab	Pav631	59.31	1	1
HopAB1ac	PphK4	6.94	0	0
HopAB1af	Pmp19322	48.3534	0	1
HopAB1b	PsaICMP19068	38.97	0	1
HopAB1c	Pph1448A	43.31	0	0
HopAB1d	Pta6606	59.1924	1	1
HopAB1e	PmoICMP4331	35.3429	1	1
HopAB1g	PapICMP2814	61.9606	1	1
HopAB1i	PsaICMP18803	62.5623	1	1
HopAB1j	PdpICMP13052	62.2588	1	1
HopAB1k	Pav631	28.28	1	1
HopAB1l	PsoICMP16925	17.33	1	1
HopAB1m	PceICMP13927	21.99	0	0
HopAB1n	Psy1212	57.5662	1	1
HopAB1o	PspICMP16928	55.8214	1	0
HopAB1p	PalICMP15200	41.6277	1	1
HopAB1q	PheICMP3549	60.62	1	1
HopAB1r	PalICMP15200	74.3827	1	1
HopAB1s	PsoICMP16925	62.1567	1	1
HopAB1u	PcaICMP2854	60.73	1	1
HopAB1v	PatICMP2813	27.78	1	1
HopAB1w	PalPSa1_3	31.02	1	1
HopAD1a	PalPSa1_3	69.243	1	0
HopAD1b	PziICMP8944	73.7077	0	1
HopAF1a	PgyICMP2185	31.295	1	1
HopAF1b	Psv3335	30.8613	1	1
HopAF1c	ParICMP4328	31.535	0	0
HopAF1d	Pph1449B	31.3008	1	1
HopAF1e	Pma90_32	30.9607	1	1
HopAF1f	PsaICMP18803	30.8945	1	1
HopAF1g	PbbICMP13291	31.02	1	1
HopAF1h	PalBS91	30.9946	1	1
HopAF1i	PcnICMP10052	30.9	1	1
HopAF1j	PcaICMP2854	31.1717	1	1
HopAF1k	PsyCC1416	30.7364	1	1
HopAF1l	PcbICMP2821	30.9065	1	1
HopAF1m	PtrICMP9151	14.08	0	1
HopAF1n	PhoICMP7847	30.7726	1	1
HopAF1o	PprICMP18417	30.9166	0	0
HopAG1a	PppICMP4040	77.4651	0	1
HopAG1b	ParICMP4451	79.5145	0	1
HopAG1c	PsyCC1559	77.1046	1	1
HopAG1d	PsaICMP18803	77.5472	1	1
HopAG1e	PsaCFBP7286	6.21	0	1
HopAG1f	PsaCFBP7286	70.79	0	0
HopAG1g	Pma4981	77.4219	1	1
HopAG1h	PcaICMP2854	77.87	0	0
HopAG1j	PlaICMP3507	14.83	0	1
HopAG1l	PsyCC1416	77.1519	1	1
HopAG1m	PprICMP18417	77.9929	1	1
HopAG1n	Pac302273	12.26	0	0
HopAG1p	PsyBRIP34876	14.93	0	1
HopAH1aa	Ppi1704B	8.74	1	1
HopAH1b	Pav013	43.6505	1	1
HopAH1c	PsaCFBP7286	42.799	1	1
HopAH1e	PorI_6	43.9951	1	1
HopAH1f	PcnICMP4329	44.0883	0	0
HopAH1h	Pph1449B	40.2359	1	1
HopAH1k	PsaICMP18803	42.894	1	1
HopAH1q	PheICMP3549	43.4034	1	1
HopAH1t	PlaICMP3507	18.54	0	1
HopAH1y	PttICMP11935	14.58	0	0
HopAI1a	PafICMP5011	29.3156	1	1
HopAI1b	PsaCFBP7286	29.6463	1	1
HopAI1c	PziICMP8941	29.6604	0	1
HopAI1d	PsyCC1416	29.473	0	1
HopAI1e	PsaICMP18803	29.55	1	1
HopAI1f	PsaICMP19068	7.54	0	0
HopAI1g	PtgICMP11161	29.3629	1	1
HopAI1h	Pla107	8.41	0	0
HopAI1i	PlaICMP3507	25.17	1	1
HopAI1j	PacA10853	11.37	0	0
HopAI1k	PsyUSA007	29.6344	1	1
HopAI1l	PlaICMP3507	6.06	0	1
HopAI1m	PsyCC1559	29.7144	1	1
HopAI1n	PppICMP4040	10.61	0	0
HopAI1o	PpoICMP16803	19.67	1	1
HopAL1a	PpiH5E3	74.3989	0	1
HopAL1b	PpdICMP8902	74.58	0	1
HopAM1a	PsaCFBP7286	31.2672	1	1
HopAM1b	PfiICMP7848	31.3442	1	1
HopAM1d	PcaICMP7496	31.2661	1	1
HopAQ1a	Pma90_32	8.93099	1	0
HopAR1a	PamICMP3918	29.0202	1	1
HopAR1b	Pla1188_1	28.8959	1	1
HopAR1c	Psa302091	28.5484	1	1
HopAR1d	PmpICMP3897	28.7691	1	1
HopAR1e	PsaICMP18803	28.4805	1	1
HopAR1f	ParICMP4451	28.3625	1	1
HopAR1g	PpeICMP5786	29.2805	1	1
HopAR1h	PmeN6801	28.6187	1	1
HopAS1a	PmpFTRS_U7	149.024	0	0
HopAS1b	PpeICMP5786	149.848	0	0
HopAS1c	PziICMP8921	149.515	0	1
HopAS1d	PcaICMP2854	149.217	0	0
HopAS1e	PalBS91	145.011	0	0
HopAS1f	PheICMP3263	41.45	1	0
HopAS1g	PdeICMP9150	8.48	0	0
HopAS1h	PcdICMP12341	148.99	0	0
HopAS1i	PcbICMP2821	149.911	0	0
HopAS1j	Pto1108	14.81	0	0
HopAT1a	Pma90_32	84.77	1	0
HopAT1b	PgyICMP2185	88.1793	1	1
HopAT1c	PfiICMP7848	9.95694	1	0
HopAT1d	PcaICMP2855	85.15	1	1
HopAT1e	PsaCFBP7286	123.54	1	0
HopAT1f	Pph1448A	11.07	0	1
HopAT1g	PbbICMP13291	9.4156	0	0
HopAT1h	PsaCFBP7286	13.63	1	1
HopAT1i	PbrICMP13684	9.75592	0	0
HopAT1m	PcaICMP2854	9.58163	0	0
HopAT1o	PcdICMP9625	12.3458	0	0
HopAU1a	PerICMP4455	79.0719	1	1
HopAU1b	Psy0508	9.39	1	1
HopAW1a	PalBS91	24.8669	1	1
HopAX1a	PacICMP9851	48.2987	1	1
HopAX1b	PafICMP5011	11.2	0	0
HopAX1c	Psy0548	11.28	0	0
HopAX1d	PviICMP3963	48.5962	0	1
HopAX1e	PsaICMP19198	11.21	0	0
HopAX1f	PcdICMP12341	48.3551	1	1
HopAX1g	Pja301072	11.28	0	0
HopAZ1a	PsyCC1630	25.5841	0	1
HopAZ1b	Pla107	24.668	0	0
HopAZ1c	Pla1188_1	25.3847	1	1
HopAZ1d	PgyBR1	24.6737	1	1
HopAZ1e	PdeICMP9150	12.65	1	1
HopAZ1f	PgyICMP10449	24.5568	0	0
HopAZ1g	PmpICMP3897	24.693	0	0
HopAZ1h	PfiICMP7848	24.7608	1	1
HopAZ1i	ParICMP4451	24.8622	1	1
HopAZ1j	PcuICMP11894	22.5897	0	0
HopAZ1k	Pmo301020	24.736	0	1
HopAZ1n	PppICMP4040	10.2	1	1
HopAZ1p	ParICMP4460	25.0302	1	1
HopAZ1q	PcsICMP9420	25.2704	0	0
HopAZ1s	PhoICMP7847	16.05	1	1
HopAZ1t	PumICMP3962	24.662	0	0
HopB1a	Pla302278PT	50.4012	1	1
HopB1b	PsfICMP4996	50.0985	1	1
HopB1c	PcdICMP9625	18.16	1	1
HopB1d	PsyCC1466	50.0716	1	1
HopB1e	PsyCC1417	50.33	1	1
HopB2ab	PsyCC1557	226.173	1	1
HopB2d	PafICMP4394	227.33	0	0
HopB2e	PpeICMP3706	226.3	1	0
HopB2i	Psy0541	225.91	0	0
HopB2j	PppICMP4040	227.151	0	0
HopB2k	PalBS91	227.34	0	0
HopB2m	PpaLMG2367	112.48	1	1
HopB2t	Pav013	227.427	0	0
HopB2v	PcoICMP19117	227.152	0	0
HopB2x	PpiH5E3	32.97	1	1
HopB4a	PchICMP6917	107.15	1	0
HopBA1a	PsfICMP4996	25.4066	1	1
HopBA1b	Pcn3113	7.27	0	0
HopBA1c	ParICMP4460	10.37	0	0
HopBC1a	PerICMP4967	27.19	1	1
HopBC1b	PcdICMP12341	27.3028	1	1
HopBD1a	PumICMP3962	32.7972	1	1
HopBD1b	PdeICMP9150	32.7833	1	1
HopBD1c	PsaICMP19102	31.41	1	1
HopBD1d	Pap1089_5	31.4987	1	1
HopBD1e	PbrICMP13684	12.66	1	1
HopBD1f	Pc136	31.53	1	1
HopBD1g	PmaES4326	30.3705	1	1
HopBD1h	PcdICMP12341	10.38	0	0
HopBD1i	PsaNCPPB3739	8.67	0	0
HopBD1j	PcdICMP9625	27.0148	1	1
HopBE1a	PsB48	66.1422	0	1
HopBF1a	PgcICMP4323	22.6857	1	1
HopBF1b	PafICMP4394	22.5	1	1
HopBF1c	PcdICMP9625	22.5595	1	1
HopBF1d	Por36_1	13.04	0	0
HopBG1a	PspICMP16928	16.0412	1	1
HopBH1a	PgcICMP4323	43.5328	1	1
HopBH1b	PsyCC1544	43.81	1	1
HopBH1c	PcoICMP19117	37.75	0	0
HopBH1d	PsyCC1417	41.26	1	1
HopBI1a	Pcn3113	48.5017	1	1
HopBI1b	PppICMP4040	48.2255	1	1
HopBJ1a	PafDSM5025	28.7	1	1
HopBJ1b	PsyCC1466	30.5687	1	1
HopBK1a	PsvICMP13519	8.56751	0	0
HopBK1c	PsfICMP4418	8.32827	0	0
HopBL1a	PmpICMP4983	84.7026	1	1
HopBL1b	PmeICMP6289	83.2055	1	1
HopBM1a	Pav631	17.2456	1	1
HopBM1b	PalBS91	17.0843	1	1
HopBN1a	PdpICMP13052	32.08	1	1
HopBN1b	PcrICMP17001	32.03	1	1
HopBN1c	PpeICMP5786	25.3	1	1
HopBN1d	Pmp19322	32.16	1	1
HopBN1e	PseHC_1	18.07	1	1
HopBN1f	Psy0552	31.5	1	1
HopBN1g	Pc136	32.56	1	1
HopBN1h	Pap1089_5	32.04	1	1
HopBO1a	PbrICMP13685	37.8918	1	1
HopBO1b	PspICMP16928	37.9919	1	1
HopBO1c	PsaICMP18803	37.9972	1	1
HopBO1d	PalPSa1_3	37.5347	1	1
HopBP1a	Psa302091	45.1348	1	1
HopBP1b	Pla1188_1	45.8508	1	1
HopBP1c	PdpICMP4330	45.2792	1	1
HopBP1d	PthICMP3923	8.73	0	1
HopBP1e	PthICMP3923	38.19	1	0
HopBP1f	PamICMP3918	38.0851	1	1
HopBP1g	PcbICMP2821	45.4543	1	1
HopBQ1a	PcsICMP9420	24.1579	0	1
HopBR1a	PseHC_1	14.44	1	1
HopBS1a	PthICMP3923	5.65	0	0
HopC1a	PgyB076	28.9449	1	1
HopC1b	PbbICMP13291	29.0488	1	1
HopC1c	PalBS91	30.2001	1	1
HopC1d	PprICMP2732	29.7828	1	1
HopC1e	Psy0549	23.91	1	0
HopD1a	PcbICMP2821	74.9068	1	1
HopD1b	PpoICMP16805	76.07	1	1
HopD1c	PpeICMP3706	51.0458	1	1
HopD1d	PgyICMP2185	75.4055	1	1
HopD1e	PpoICMP16805	51.38	1	1
HopD1f	PbrICMP13650	63.9	1	1
HopD1g	PtgICMP11161	87.7199	1	1
HopD1h	PpoICMP16803	59.56	1	1
HopD1k	PlaYM8003	19.19	1	1
HopD2a	Pmo301020	37.8387	1	1
HopD2b	PgyICMP4966	38.1179	1	0
HopD2c	PfiICMP7849	37.4642	1	1
HopD2d	PheICMP4531	37.9597	1	1
HopD2e	PdaICMP9757	20.65	1	0
HopD2g	PcsICMP9419	19.51	1	0
HopD2h	PccICMP5710	20.76	1	0
HopE1a	Pph1449B	24.1031	1	1
HopE1b	PgcICMP5019	26.3417	0	0
HopE1c	PhoICMP7840	23.9838	1	1
HopE1d	PsyKCTC12500	14.93	0	1
HopF1a	PheICMP3263	30.8231	1	1
HopF1b	PdeICMP9150	21.9312	1	1
HopF1c	PsaCFBP7286	21.9985	1	1
HopF1d	PatICMP2813	23.4044	1	1
HopF1e	PsaICMP18708	31.0363	1	1
HopF1f	PgyICMP807	21.74	1	1
HopF1g	PmaICMP2744	22.3941	1	1
HopF1h	PcaICMP2854	21.9032	1	1
HopF1i	Pae0893_23	22.1127	1	1
HopF1j	PheICMP4531	22.1269	1	1
HopF1k	PsoICMP16925	22.1045	1	1
HopF1l	PpoICMP16803	21.6041	1	1
HopF1m	PseICMP3386	22.3942	1	1
HopF1n	PcdICMP12341	22.49	1	1
HopF1o	PcdICMP12341	22.31	1	1
HopF1p	PsaICMP18807	23.2492	1	1
HopF1q	PcdICMP12341	21.8313	1	1
HopF1r	Pac302273	21.602	1	1
HopF1s	PcdICMP12341	22.0585	1	1
HopF1t	PmpICMP4983	21.95	1	1
HopF1u	Pav631	8.72	0	0
HopF1v	PhiICMP9314	20.62	1	0
HopF3a	Pph1448A	21.6572	1	1
HopF3b	PerICMP4455	10.64	0	1
HopF3c	PziICMP8921	21.01	1	1
HopF4a	PpdICMP8902	36.7918	1	1
HopG1a	PgyICMP4324	56.6735	1	1
HopG1b	PmyICMP7118	54.7496	1	1
HopG1c	PbbICMP13291	42.3607	1	1
HopG1e	PgcICMP5019	10.63	0	0
HopG1f	PgyICMP4966	8.31	0	0
HopG1g	PziICMP8944	23.27	1	1
HopH1a	PgyB076	24.3273	1	1
HopH1b	PziICMP8941	6.46	0	0
HopH1c	PbbICMP13291	24.3364	1	1
HopH1d	ParICMP4451	24.1863	1	1
HopH1e	PapICMP11947	24.5425	1	1
HopI1a	PgyB076	36.4914	1	1
HopI1b	Pae0893_23	36.6135	1	1
HopI1c	PsaCH2010_6	45.296	1	1
HopI1d	PsyICMP4917	36.6954	1	1
HopI1e	PspICMP16928	39.2585	1	1
HopI1f	PsB48	36.7604	1	1
HopI1g	PalPSa1_3	38.1019	1	1
HopI1h	Pcn3113	35.7985	1	0
HopI1i	Pla302278PT	52.56	1	1
HopI1j	PseHC_1	36.6395	1	1
HopI1k	PafICMP5011	36.9	1	1
HopI1l	PacICMP9850	36.7485	1	1
HopI1m	PriICMP3883	56.45	1	1
HopI1n	PcuICMP11894	36.6545	1	1
HopI1o	PheICMP3263	36.9066	1	1
HopI1p	PziICMP8941	33.5676	1	0
HopI1q	PpaLMG2367	7.67	0	0
HopI1r	ParICMP4328	14.76	0	0
HopI1s	PtoICMP2841	53.34	1	1
HopK1a	PbrICMP13650	23.9395	1	1
HopK1b	Pcn3113	24.012	1	1
HopK1c	Psy0506	24.06	1	1
HopK1d	Pma4981	36.5588	1	1
HopK1e	PaiICMP14479	24.2698	1	1
HopL1a	PsyCC1544	99.1749	1	1
HopM1aa	PsaICMP19071	36.31	0	1
HopM1ab	PcdICMP12471	79.58	1	1
HopM1ac	PmpICMP3897	17.4	0	1
HopM1ad	PcbICMP2823	83.56	1	1
HopM1ae	PfiICMP7848	33.18	0	1
HopM1af	PsyCC1544	81.5254	1	1
HopM1ag	Psv3335	8.77	0	1
HopM1b	PseICMP7459	78.1746	1	1
HopM1d	ParICMP4451	78.5489	1	1
HopM1f	PsaCFBP7286	75.8604	1	1
HopM1g	PpiH5E3	75.5344	1	1
HopM1h	Pla302278PT	75.2141	1	1
HopM1i	PmeICMP6289	6.48	0	0
HopM1j	PgyICMP2185	73.9923	1	0
HopM1l	Psg150	31.7	0	0
HopM1n	PgyB076	73.8078	1	0
HopM1r	PsB48	75.2942	1	1
HopM1s	PmpFTRS_U7	88.8836	0	0
HopM1t	PheICMP3263	77.893	1	1
HopM1v	PalBS91	80.0442	1	1
HopM1w	PmyAZ84488	69.53	0	1
HopM1x	PsCit7	75.121	1	1
HopM1y	PdpICMP13052	76.5979	1	1
HopN1a	PsyCC1559	38.6326	1	1
HopN1b	ParICMP4460	38.72	1	1
HopO1a	PtoK40	32.6657	1	1
HopO1b	PcaICMP2855	31.5714	1	1
HopO1c	PsyUSA007	32.8098	1	1
HopO1d	PspICMP16928	22.5632	1	1
HopO1e	PatICMP2813	6.29	1	1
HopO1f	PprICMP18417	33.1656	1	1
HopO1g	PcdICMP9625	21.37	1	1
HopO1h	PavICMP9749	32.8007	1	1
HopO2a	PpeICMP5786	33.041	1	1
HopO2b	PsaICMP18803	19.9312	1	1
HopO2c	Pma4981	32.0114	0	0
HopO2d	PheICMP3263	32.7724	1	1
HopO2e	PsyCC1544	32.7535	1	1
HopO2f	PtoDC3000	21.33	0	0
HopQ1a	PgyICMP2185	48.7526	1	1
HopQ1b	PgcICMP3649	48.5162	1	1
HopQ1c	PbbICMP13291	10.42	0	0
HopQ1d	PheICMP4531	34.47	1	1
HopQ1e	PheICMP4531	9.88	0	0
HopR1a	PgyB076	211.896	1	1
HopR1b	Pav631	210.565	1	1
HopR1c	PorI_6	211.025	1	1
HopR1d	PmeICMP6289	142.38	0	0
HopR1e	PseHC_1	211.92	1	1
HopR1f	Pph1449B	210.461	1	1
HopR1g	PalBS91	210.032	1	1
HopR1h	PrhICMP9756	47.49	1	1
HopS2a	PatICMP2813	18.6138	0	0
HopS2b	Psa302091	18.7381	1	1
HopS2c	PdpICMP4330	18.7141	1	1
HopS2d	PthICMP3923	18.602	1	1
HopS2e	PcaICMP2854	17.91	1	1
HopS2f	PmaICMP3935	18.6138	1	1
HopT1a	Pae0893_23	42.6502	1	1
HopT1b	Pla302278PT	42.0714	1	1
HopT1c	PmaICMP2744	42.51	1	1
HopT1d	PcaICMP2854	41.4879	1	1
HopT1e	PcdICMP9625	22.08	1	1
HopT1f	PprICMP18417	7.67	0	0
HopU1a	Pap1089_5	29.9866	1	1
HopV1a	Psy0467	46.11	1	1
HopV1b	PccICMP5710	43.0997	1	1
HopV1d	ParICMP4451	43.0903	1	1
HopV1g	PheICMP3263	43.0519	1	1
HopV1i	PseHC_1	43.4041	1	1
HopV1j	PheICMP3549	44.3618	1	1
HopV1k	PdpICMP13052	42.9785	1	1
HopV1m	PbbICMP13291	18.23	0	0
HopV1n	Pap1089_5	38.83	1	1
HopV1o	PprICMP18417	43.4033	1	1
HopW1a	PheICMP3263	97.5732	1	1
HopW1b	PgcICMP3649	97.3496	1	1
HopW1c	PsaCFBP7286	97.9079	1	1
HopW1d	PgyICMP4332	10.45	0	0
HopW1e	PsyCC457	96.8704	1	1
HopW1f	PthICMP3923	82.8354	1	1
HopW1g	PhiICMP9314	84.04	1	1
HopW1h	PbbICMP13291	83.7054	1	1
HopW1i	PapICMP2814	97.4978	1	1
HopW1j	PfrICMP7711	23.117	1	1
HopW1k	PneICMP16944	29.05	0	0
HopW1l	PrhICMP9756	50.47	1	1
HopW1m	PcbICMP2821	83.8378	1	1
HopW1n	PalBS91	97.8263	1	1
HopW1o	PsaICMP19102	30.03	0	0
HopW1p	PsaICMP19068	11.05	1	0
HopW1q	PsaICMP19070	24.82	0	0
HopW1r	PalICMP15200	25.89	0	1
HopW1s	PcaICMP2854	97.18	1	1
HopW1t	PalICMP15205	15.5356	0	0
HopW1u	PcdICMP12341	102.79	1	1
HopX1a	PgyICMP10448	41.0089	1	1
HopX1b	PgcICMP4323	41.4012	1	1
HopX1c	PmpFTRS_U7	41.4103	1	1
HopX1d	PsaICMP18803	40.6022	1	1
HopX1e	PpiH6E5	40.9233	1	1
HopX1f	PbrICMP13684	23.79	0	0
HopX1g	PalBS91	39.3782	1	1
HopX1h	Psy0529	23.24	0	1
HopX1i	PdpICMP13052	40.8656	1	1
HopX1j	Psy0547	40.82	1	1
HopX1k	PavICMP9749	21.31	0	0
HopY1a	PpoICMP16803	31.0324	1	1
HopY1b	Psa302091	30.9186	1	1
HopY1c	Pla302278PT	31.0617	1	1
HopY1d	PsaICMP18803	9.09859	0	0
HopY1e	PbbICMP13291	31.1	1	1
HopY1f	PcaICMP2854	31.1931	1	1
HopY1g	PsyCC1466	29.14	1	1
HopY1h	PheICMP3263	31.3965	1	1
HopZ1a	PsA2	40.9488	1	1
HopZ1b	PfrICMP7711	41.2411	1	1
HopZ1d	PcdICMP12471	45.4548	1	1
HopZ1e	ParICMP4328	41.1794	1	1
HopZ1f	ParICMP4451	6.58	0	1
HopZ1g	PgcICMP4323	40.8656	1	1
HopZ1h	Psy0551	41.08	1	1
HopZ1i	PziICMP8921	40.5531	1	1
HopZ1j	ParICMP4451	40.6002	1	1
HopZ1k	PcbICMP2821	10.86	0	0
HopZ1m	PsyCC457	40.7956	1	1
HopZ2a	PacA10853	40.8671	1	1
HopZ2b	PpoICMP16803	40.7109	1	1
HopZ2c	PerICMP4316	36.2833	1	1
HopZ4a	Pav631	36.9426	1	1
HopZ5a	PsaCFBP7286	38.95	1	1
HopZ5b	PbbICMP4065	39.06	1	1
Total			402	420
*These columns represent whether protein accumulationw as detected on a western blot, where 1 = presence of expression and 0 = no protein detected
