## Supplementary material for "Metaeffector interactions modulate the type III effector-triggered immunity load of *Pseudomonas syringae*": Table S2

### Sheet: Sheet1
Table S2. Disease scores and ETI calls for all 529 PsyTEC type III secreted effectors from the original DC3000 screen (Laflamme et al., 2020) and the ES4326 screen
Effector Family	Effector Cluster	PsyTEC Label	DC3000 Screen Disease Score	DC3000 Screen ETI Call *	ES4326 Screen Disease Score	ES4326 Screen ETI Call*	Delta Disease Score (DC3000 Disease Score - ES4326 Disease Score)
AvrA	AvrA1a	156	1	0	0.767224	0	0.232776
AvrB	AvrB1a	193	0	1	0.00262254	1	-0.00262254
AvrB	AvrB1b	688	0.0841712	1	0	1	0.0841712
AvrB	AvrB2a	197	1	0	0.957027	0	0.0429727
AvrB	AvrB2b	198	1	0	0.621373	0	0.378627
AvrB	AvrB2c	192	0.936811	0	0.740883	0	0.195928
AvrB	AvrB2d	196	0.580013	0	0.984216	0	-0.404203
AvrB	AvrB2e	195	1	0	0.942466	0	0.0575343
AvrB	AvrB2f	494	1	0	0.70844	0	0.29156
AvrB	AvrB2g	194	0.746447	0	1	0	-0.253553
AvrB	AvrB2i	495	0.715684	0	0.986502	0	-0.270818
AvrB	AvrB2j	496	1	0	1	0	0
AvrB	AvrB2k	497	1	0	0.977046	0	0.0229542
AvrE	AvrE1a	423	0.149569	1	0.137525	1	0.0120443
AvrE	AvrE1aa	498	0.599865	0	0.154355	1	0.44551
AvrE	AvrE1b	499	0.59973	0	0.822909	0	-0.223179
AvrE	AvrE1c	500	0.659516	0	0.461752	0	0.197764
AvrE	AvrE1d	415	0.95558	0	1	0	-0.0444198
AvrE	AvrE1e	417	0.315008	1	0.0906597	1	0.224348
AvrE	AvrE1f	416	0.0672704	1	0.257981	1	-0.190711
AvrE	AvrE1g	420	0.158944	1	0.294082	1	-0.135139
AvrE	AvrE1h	419	0.212739	1	0.084865	1	0.127874
AvrE	AvrE1i	425	0	1	0.109135	1	-0.109135
AvrE	AvrE1j	422	0	1	0	1	0
AvrE	AvrE1k	418	0.165353	1	0.397572	1	-0.232219
AvrE	AvrE1l	501	0.802567	0	1	0	-0.197433
AvrE	AvrE1m	502	0.329447	1	0	1	0.329447
AvrE	AvrE1n	503	0.20599	1	0	1	0.20599
AvrE	AvrE1o	504	0.816619	0	0.23124	1	0.585379
AvrE	AvrE1p	424	0	1	0	1	0
AvrE	AvrE1q	505	1	0	0.956032	0	0.0439678
AvrE	AvrE1s	421	0.0729285	1	0	1	0.0729285
AvrE	AvrE1x	506	0.652681	0	0.0115576	1	0.641124
AvrE	AvrE1y	507	0.498979	0	0.573413	0	-0.0744344
AvrE	AvrE1z	508	0.2118	1	0	1	0.2118
AvrPto	AvrPto1a	116	0.94603	0	0.953703	0	-0.00767267
AvrPto	AvrPto1b	122	0.888054	0	0.745859	0	0.142196
AvrPto	AvrPto1c	110	0.82865	0	1	0	-0.17135
AvrPto	AvrPto1d	102	0.975253	0	1	0	-0.024747
AvrPto	AvrPto1e	105	1	0	1	0	0
AvrPto	AvrPto1f	101	0.970916	0	1	0	-0.029084
AvrPto	AvrPto1g	509	1	0	0.875806	0	0.124194
AvrPto	AvrPto1h	107	1	0	0.513925	0	0.486075
AvrPto	AvrPto1i	106	1	0	1	0	0
AvrPto	AvrPto1j	510	0.944557	0	0.957531	0	-0.0129748
AvrPto	AvrPto1k	104	0.826973	0	0.276021	1	0.550953
AvrPto	AvrPto1l	115	0.965034	0	1	0	-0.0349665
AvrPto	AvrPto1m	103	0.665237	0	0.396531	1	0.268705
AvrPto	AvrPto1n	511	1	0	0.880894	0	0.119106
AvrRpm	AvrRpm1a	18	1	0	1	0	0
AvrRpm	AvrRpm1c	512	0.934849	0	1	0	-0.0651514
AvrRpm	AvrRpm1d	20	0	1	0	1	0
AvrRpm	AvrRpm1e	21	1	0	0.957773	0	0.0422274
AvrRpm	AvrRpm1f	22	1	0	1	0	0
AvrRpm	AvrRpm1g	513	0.968314	0	0.750709	0	0.217605
AvrRpm	AvrRpm1h	19	0.980678	0	0.665408	0	0.31527
AvrRpm	AvrRpm1i	23	0.957014	0	1	0	-0.0429859
AvrRpt	AvrRpt2a	514	0.787716	0	0.0942262	1	0.693489
AvrRpt	AvrRpt2b	515	0.106965	1	0	1	0.106965
AvrRpt	AvrRpt2c	516	0.380199	1	0	1	0.380199
HopA	HopA1a	463	0.770204	0	0.957282	0	-0.187079
HopA	HopA1b	459	1	0	0.987973	0	0.0120271
HopA	HopA1c	462	0.810181	0	1	0	-0.189819
HopA	HopA1d	458	0.635704	0	0.91881	0	-0.283107
HopA	HopA1e	517	0.996593	0	0.876845	0	0.119749
HopA	HopA1f	465	0.081055	1	0.397852	1	-0.316797
HopA	HopA1g	464	0.566266	0	1	0	-0.433734
HopA	HopA1h	518	0.695986	0	1	0	-0.304014
HopA	HopA1i	466	0.268916	1	0.0814317	1	0.187484
HopA	HopA1j	467	0.411023	1	0.0408229	1	0.370201
HopA	HopA1k	468	0	1	0	1	0
HopA	HopA1l	460	0.747147	0	0.834498	0	-0.0873519
HopA	HopA1m	519	0.727263	0	1	0	-0.272737
HopA	HopA1n	520	1	0	1	0	0
HopA	HopA1p	521	0.52554	0	1	0	-0.47446
HopA	HopA1q	522	0.707275	0	1	0	-0.292725
HopAA	HopAA1a	228	0.691667	0	0.838362	0	-0.146696
HopAA	HopAA1b	231	1	0	0.970284	0	0.0297162
HopAA	HopAA1c	233	0.651648	0	0.768248	0	-0.1166
HopAA	HopAA1d	234	0.905056	0	1	0	-0.0949443
HopAA	HopAA1e	232	1	0	0.771466	0	0.228534
HopAA	HopAA1f	236	0.565714	0	0.822117	0	-0.256404
HopAA	HopAA1g	238	1	0	0.895632	0	0.104368
HopAA	HopAA1h	523	0.875096	0	1	0	-0.124904
HopAA	HopAA1i	524	0.0579393	1	0.666955	0	-0.609016
HopAA	HopAA1j	525	0.790384	0	0.871145	0	-0.0807612
HopAA	HopAA1k	237	1	0	0.478563	0	0.521437
HopAA	HopAA1l	526	0.901601	0	0.937473	0	-0.0358721
HopAA	HopAA1m	229	0.0693345	1	0.976709	0	-0.907375
HopAA	HopAA1n	527	1	0	0.901852	0	0.098148
HopAA	HopAA1o	239	0.766773	0	0.930526	0	-0.163753
HopAA	HopAA1p	528	1	0	1	0	0
HopAA	HopAA1q	235	0.150092	1	0.466442	0	-0.316349
HopAA	HopAA1r	529	0.944422	0	1	0	-0.0555777
HopAA	HopAA1s	240	0.742927	0	0.669721	0	0.0732064
HopAA	HopAA1t	230	0.389691	1	0.906403	0	-0.516712
HopAA	HopAA1v	530	0.740848	0	1	0	-0.259152
HopAB	HopAB1a	136	0.628652	0	0.977734	0	-0.349082
HopAB	HopAB1aa	531	0.899963	0	1	0	-0.100037
HopAB	HopAB1ab	532	0.826042	0	1	0	-0.173958
HopAB	HopAB1ac	533	0.965842	0	0.723876	0	0.241966
HopAB	HopAB1af	139	1	0	1	0	0
HopAB	HopAB1b	534	0.688494	0	0.740643	0	-0.0521492
HopAB	HopAB1c	535	0.693065	0	1	0	-0.306935
HopAB	HopAB1d	135	1	0	1	0	0
HopAB	HopAB1e	142	0.980419	0	0.843081	0	0.137337
HopAB	HopAB1g	133	0.904744	0	1	0	-0.0952557
HopAB	HopAB1i	130	1	0	1	0	0
HopAB	HopAB1j	132	0.659353	0	0.77678	0	-0.117427
HopAB	HopAB1k	536	0.872267	0	0.841182	0	0.0310849
HopAB	HopAB1l	537	0.87651	0	0.877145	0	-0.000634433
HopAB	HopAB1m	538	1	0	1	0	0
HopAB	HopAB1n	138	1	0	1	0	0
HopAB	HopAB1o	137	0.711863	0	0.990558	0	-0.278695
HopAB	HopAB1p	141	1	0	0.726472	0	0.273528
HopAB	HopAB1q	539	0.891873	0	0.981173	0	-0.0893005
HopAB	HopAB1r	129	1	0	1	0	0
HopAB	HopAB1s	131	1	0	1	0	0
HopAB	HopAB1u	540	0.977816	0	1	0	-0.0221837
HopAB	HopAB1v	541	1	0	1	0	0
HopAB	HopAB1w	542	0.782106	0	0.872536	0	-0.0904294
HopAD	HopAD1a	297	1	0	1	0	0
HopAD	HopAD1b	296	1	0	0.617729	0	0.382271
HopAF	HopAF1a	262	0.855292	0	0.969258	0	-0.113966
HopAF	HopAF1b	271	0.810333	0	1	0	-0.189667
HopAF	HopAF1c	261	1	0	1	0	0
HopAF	HopAF1d	264	1	0	1	0	0
HopAF	HopAF1e	265	1	0	0.771171	0	0.228829
HopAF	HopAF1f	268	1	0	1	0	0
HopAF	HopAF1g	543	0.926932	0	1	0	-0.0730682
HopAF	HopAF1h	269	0.963635	0	1	0	-0.0363651
HopAF	HopAF1i	544	0.817131	0	1	0	-0.182869
HopAF	HopAF1j	263	0.786886	0	1	0	-0.213114
HopAF	HopAF1k	267	1	0	0.981711	0	0.0182891
HopAF	HopAF1l	266	1	0	1	0	0
HopAF	HopAF1m	545	1	0	1	0	0
HopAF	HopAF1n	272	1	0	1	0	0
HopAF	HopAF1o	270	0.801294	0	1	0	-0.198706
HopAG	HopAG1a	278	1	0	1	0	0
HopAG	HopAG1b	273	1	0	1	0	0
HopAG	HopAG1c	277	1	0	1	0	0
HopAG	HopAG1d	276	1	0	1	0	0
HopAG	HopAG1e	546	0.998664	0	1	0	-0.00133615
HopAG	HopAG1f	547	0.759821	0	1	0	-0.240179
HopAG	HopAG1g	275	1	0	0.713633	0	0.286367
HopAG	HopAG1h	548	1	0	0.857769	0	0.142231
HopAG	HopAG1j	549	1	0	0.826342	0	0.173658
HopAG	HopAG1l	279	0.757549	0	1	0	-0.242451
HopAG	HopAG1m	274	1	0	1	0	0
HopAG	HopAG1n	550	1	0	0.706438	0	0.293562
HopAG	HopAG1p	551	0.840445	0	0.95636	0	-0.115915
HopAH	HopAH1aa	552	0.915961	0	1	0	-0.0840393
HopAH	HopAH1b	176	0.982794	0	1	0	-0.0172056
HopAH	HopAH1c	177	1	0	1	0	0
HopAH	HopAH1e	175	1	0	1	0	0
HopAH	HopAH1f	184	0.974545	0	1	0	-0.025455
HopAH	HopAH1h	185	0.832708	0	0.831243	0	0.001465
HopAH	HopAH1k	178	0.913823	0	1	0	-0.0861767
HopAH	HopAH1q	179	1	0	1	0	0
HopAH	HopAH1t	553	0.854583	0	1	0	-0.145417
HopAH	HopAH1y	554	1	0	1	0	0
HopAI	HopAI1a	93	1	0	1	0	0
HopAI	HopAI1b	94	1	0	1	0	0
HopAI	HopAI1c	97	0.867838	0	1	0	-0.132162
HopAI	HopAI1d	95	1	0	0.941925	0	0.0580748
HopAI	HopAI1e	555	1	0	1	0	0
HopAI	HopAI1f	556	1	0	1	0	0
HopAI	HopAI1g	96	0.999825	0	1	0	-0.000175301
HopAI	HopAI1h	557	0.919774	0	0.860632	0	0.0591421
HopAI	HopAI1i	558	1	0	0.543442	0	0.456558
HopAI	HopAI1j	559	0.938431	0	0.799905	0	0.138526
HopAI	HopAI1k	99	0.782137	0	1	0	-0.217863
HopAI	HopAI1l	560	0.825668	0	0.876447	0	-0.0507794
HopAI	HopAI1m	98	0.725223	0	1	0	-0.274777
HopAI	HopAI1n	561	0.985859	0	0.750247	0	0.235612
HopAI	HopAI1o	562	0.720036	0	1	0	-0.279964
HopAL	HopAL1a	294	0.780303	0	1	0	-0.219697
HopAL	HopAL1b	295	1	0	0.81738	0	0.18262
HopAM	HopAM1a	353	0.70259	0	1	0	-0.29741
HopAM	HopAM1b	351	1	0	0.674866	0	0.325134
HopAM	HopAM1d	352	1	0	1	0	0
HopAQ	HopAQ1a	203	0.684946	0	0.963878	0	-0.278932
HopAR	HopAR1a	143	0	1	0.184673	1	-0.184673
HopAR	HopAR1b	145	0	1	0.0791583	1	-0.0791583
HopAR	HopAR1c	146	0.117879	1	0.0517088	1	0.0661698
HopAR	HopAR1d	149	1	0	1	0	0
HopAR	HopAR1e	147	0	1	0	1	0
HopAR	HopAR1f	148	0	1	0.169948	1	-0.169948
HopAR	HopAR1g	144	0.791488	0	0.940749	0	-0.149261
HopAR	HopAR1h	150	0	1	0.0152011	1	-0.0152011
HopAS	HopAS1a	289	0.499818	0	1	0	-0.500182
HopAS	HopAS1b	286	1	0	0.757106	0	0.242894
HopAS	HopAS1c	288	0.927045	0	1	0	-0.072955
HopAS	HopAS1d	290	0.783836	0	1	0	-0.216164
HopAS	HopAS1e	291	0.760867	0	1	0	-0.239133
HopAS	HopAS1f	563	0.894458	0	0.734948	0	0.15951
HopAS	HopAS1g	564	0.769138	0	0.739373	0	0.029765
HopAS	HopAS1h	287	1	0	1	0	0
HopAS	HopAS1i	285	1	0	1	0	0
HopAS	HopAS1j	565	0.958327	0	0.964745	0	-0.00641831
HopAT	HopAT1a	566	1	0	1	0	0
HopAT	HopAT1b	157	0.70565	0	1	0	-0.29435
HopAT	HopAT1c	161	0.720653	0	1	0	-0.279347
HopAT	HopAT1d	567	0.620826	0	0.738965	0	-0.118138
HopAT	HopAT1e	568	1	0	0.973453	0	0.026547
HopAT	HopAT1f	569	0.998593	0	0.717803	0	0.28079
HopAT	HopAT1g	162	0.775874	0	0.91222	0	-0.136347
HopAT	HopAT1h	570	0.81897	0	0.82649	0	-0.00751944
HopAT	HopAT1i	164	1	0	1	0	0
HopAT	HopAT1m	163	0.911426	0	0.976628	0	-0.0652017
HopAT	HopAT1o	160	0.910871	0	1	0	-0.0891287
HopAU	HopAU1a	293	0.895041	0	1	0	-0.104959
HopAU	HopAU1b	571	1	0	1	0	0
HopAW	HopAW1a	155	1	0	1	0	0
HopAX	HopAX1a	327	0.999371	0	0.880083	0	0.119288
HopAX	HopAX1b	572	0.742999	0	0.85975	0	-0.116751
HopAX	HopAX1c	573	0.932531	0	0.744821	0	0.18771
HopAX	HopAX1d	329	0.284018	1	0.209909	1	0.0741092
HopAX	HopAX1e	574	1	0	1	0	0
HopAX	HopAX1f	328	0.354302	1	0	1	0.354302
HopAX	HopAX1g	575	0.812713	0	1	0	-0.187287
HopAZ	HopAZ1a	362	1	0	1	0	0
HopAZ	HopAZ1b	370	1	0	0.938696	0	0.0613037
HopAZ	HopAZ1c	365	1	0	0.644717	0	0.355283
HopAZ	HopAZ1d	368	1	0	0.728338	0	0.271662
HopAZ	HopAZ1e	576	1	0	0.91006	0	0.0899399
HopAZ	HopAZ1f	374	0.983124	0	0.525865	0	0.457258
HopAZ	HopAZ1g	371	1	0	1	0	0
HopAZ	HopAZ1h	367	1	0	1	0	0
HopAZ	HopAZ1i	363	0.379698	1	1	0	-0.620302
HopAZ	HopAZ1j	375	0.932503	0	1	0	-0.0674967
HopAZ	HopAZ1k	373	1	0	1	0	0
HopAZ	HopAZ1n	577	1	0	0.758695	0	0.241305
HopAZ	HopAZ1p	366	1	0	1	0	0
HopAZ	HopAZ1q	364	0.835063	0	1	0	-0.164937
HopAZ	HopAZ1s	578	0.344355	1	1	0	-0.655645
HopAZ	HopAZ1t	369	1	0	1	0	0
HopB	HopB1a	68	1	0	0.966319	0	0.0336811
HopB	HopB1b	70	0.286503	1	0	1	0.286503
HopB	HopB1c	579	0.985578	0	1	0	-0.0144219
HopB	HopB1d	69	0.264555	1	0.399741	1	-0.135186
HopB	HopB1e	580	1	0	0.950388	0	0.0496122
HopB	HopB2ab	227	0.625876	0	0.566348	0	0.0595275
HopB	HopB2d	223	0.9697	0	1	0	-0.0303
HopB	HopB2e	581	1	0	0.826267	0	0.173733
HopB	HopB2i	582	0.729372	0	0.64023	0	0.0891412
HopB	HopB2j	224	0.937643	0	1	0	-0.0623565
HopB	HopB2k	583	0.732292	0	0.587951	0	0.144341
HopB	HopB2m	585	1	0	0.702661	0	0.297339
HopB	HopB2t	225	0.909701	0	1	0	-0.0902992
HopB	HopB2v	226	1	0	1	0	0
HopB	HopB2x	586	0.965201	0	1	0	-0.0347987
HopB	HopB4a	587	1	0	0.705405	0	0.294595
HopBA	HopBA1a	358	0.414171	1	0.178239	1	0.235933
HopBA	HopBA1b	588	0.90155	0	1	0	-0.0984503
HopBA	HopBA1c	589	1	0	0.78787	0	0.21213
HopBC	HopBC1a	590	1	0	0.755612	0	0.244388
HopBC	HopBC1b	357	0.907421	0	0.953302	0	-0.0458815
HopBD	HopBD1a	209	1	0	1	0	0
HopBD	HopBD1b	207	0.740751	0	1	0	-0.259249
HopBD	HopBD1c	591	0.914278	0	0.999951	0	-0.0856723
HopBD	HopBD1d	204	0.80541	0	0.874529	0	-0.0691191
HopBD	HopBD1e	592	0.956923	0	1	0	-0.0430768
HopBD	HopBD1f	593	1	0	0.735361	0	0.264639
HopBD	HopBD1g	205	0.978494	0	0.784777	0	0.193717
HopBD	HopBD1h	594	0.980007	0	0.867733	0	0.112273
HopBD	HopBD1i	595	1	0	0.788959	0	0.211041
HopBD	HopBD1j	206	0.912322	0	0.964497	0	-0.0521754
HopBE	HopBE1a	299	0.877195	0	0.914011	0	-0.0368158
HopBF	HopBF1a	386	1	0	0.845922	0	0.154078
HopBF	HopBF1b	596	0.877296	0	0.611866	0	0.26543
HopBF	HopBF1c	388	0.965628	0	0.813936	0	0.151692
HopBF	HopBF1d	597	1	0	1	0	0
HopBG	HopBG1a	392	1	0	0.660457	0	0.339543
HopBH	HopBH1a	334	0.956895	0	0.921111	0	0.0357838
HopBH	HopBH1b	598	1	0	0.964935	0	0.0350647
HopBH	HopBH1c	599	1	0	0.818732	0	0.181268
HopBH	HopBH1d	600	0.834985	0	0.691211	0	0.143775
HopBI	HopBI1a	320	0.760109	0	1	0	-0.239891
HopBI	HopBI1b	319	0.702834	0	0.822731	0	-0.119897
HopBJ	HopBJ1a	601	0.0287853	1	0	1	0.0287853
HopBJ	HopBJ1b	354	0	1	0.151334	1	-0.151334
HopBK	HopBK1a	394	1	0	1	0	0
HopBK	HopBK1c	396	1	0	1	0	0
HopBL	HopBL1a	158	0.778798	0	1	0	-0.221202
HopBL	HopBL1b	159	1	0	1	0	0
HopBM	HopBM1a	390	1	0	0.653568	0	0.346432
HopBM	HopBM1b	391	0.972064	0	0.66223	0	0.309834
HopBN	HopBN1a	602	1	0	0.651798	0	0.348202
HopBN	HopBN1b	603	0.936589	0	0.484458	0	0.452132
HopBN	HopBN1c	604	0.939556	0	0.736891	0	0.202664
HopBN	HopBN1d	605	1	0	0.955104	0	0.0448958
HopBN	HopBN1e	606	0.545276	0	1	0	-0.454724
HopBN	HopBN1f	607	1	0	0.822801	0	0.177199
HopBN	HopBN1g	608	0.838037	0	0.709568	0	0.128468
HopBN	HopBN1h	609	1	0	0.82131	0	0.17869
HopBO	HopBO1a	12	0.47409	0	1	0	-0.52591
HopBO	HopBO1b	11	0.615156	0	1	0	-0.384844
HopBO	HopBO1c	10	1	0	0.900942	0	0.0990582
HopBO	HopBO1d	13	1	0	0.941902	0	0.0580985
HopBP	HopBP1a	404	1	0	1	0	0
HopBP	HopBP1b	401	0.98108	0	1	0	-0.0189197
HopBP	HopBP1c	403	1	0	0.88745	0	0.11255
HopBP	HopBP1d	610	1	0	0.597856	0	0.402144
HopBP	HopBP1e	611	0.97011	0	0.866291	0	0.103819
HopBP	HopBP1f	406	1	0	0.915546	0	0.0844541
HopBP	HopBP1g	402	1	0	0.942085	0	0.0579151
HopBQ	HopBQ1a	190	0.881464	0	0.849261	0	0.0322028
HopBR	HopBR1a	612	1	0	0.670997	0	0.329003
HopBS	HopBS1a	613	1	0	0.977285	0	0.0227149
HopC	HopC1a	153	1	0	0.952118	0	0.0478824
HopC	HopC1b	154	1	0	0.991216	0	0.00878379
HopC	HopC1c	151	0.872766	0	1	0	-0.127234
HopC	HopC1d	152	1	0	1	0	0
HopC	HopC1e	614	0.891561	0	1	0	-0.108439
HopD	HopD1a	60	0.978375	0	0.83497	0	0.143405
HopD	HopD1b	615	1	0	0.995645	0	0.00435468
HopD	HopD1c	63	1	0	1	0	0
HopD	HopD1d	59	0.32745	1	0.878772	0	-0.551321
HopD	HopD1e	62	1	0	0.944465	0	0.055535
HopD	HopD1f	616	1	0	0.706914	0	0.293086
HopD	HopD1g	57	0.90739	0	1	0	-0.09261
HopD	HopD1h	617	1	0	0.955904	0	0.0440963
HopD	HopD1k	618	1	0	0.714985	0	0.285015
HopD	HopD2a	66	1	0	1	0	0
HopD	HopD2b	64	1	0	1	0	0
HopD	HopD2c	65	1	0	1	0	0
HopD	HopD2d	67	1	0	1	0	0
HopD	HopD2e	619	0.836466	0	0.7306	0	0.105866
HopD	HopD2g	620	1	0	1	0	0
HopD	HopD2h	621	0.974575	0	1	0	-0.025425
HopE	HopE1a	360	0.84107	0	0.84651	0	-0.00544014
HopE	HopE1b	359	0.901576	0	1	0	-0.0984243
HopE	HopE1c	361	1	0	1	0	0
HopE	HopE1d	622	0.711151	0	1	0	-0.288849
HopF	HopF1a	399	1	0	0.979365	0	0.0206348
HopF	HopF1b	437	0.646247	0	1	0	-0.353753
HopF	HopF1c	428	0	1	0.594978	0	-0.594978
HopF	HopF1d	426	1	0	0.678595	0	0.321405
HopF	HopF1e	398	1	0	1	0	0
HopF	HopF1f	623	1	0	1	0	0
HopF	HopF1g	431	0.976704	0	1	0	-0.0232962
HopF	HopF1h	438	1	0	0.804585	0	0.195415
HopF	HopF1i	429	0.96168	0	1	0	-0.0383198
HopF	HopF1j	434	0.813419	0	1	0	-0.186581
HopF	HopF1k	440	1	0	1	0	0
HopF	HopF1l	432	0.102473	1	0.203398	1	-0.100925
HopF	HopF1m	430	1	0	0.942245	0	0.0577551
HopF	HopF1n	624	1	0	1	0	0
HopF	HopF1o	625	1	0	1	0	0
HopF	HopF1p	427	0.900856	0	0.912972	0	-0.0121159
HopF	HopF1q	400	1	0	0.905419	0	0.0945808
HopF	HopF1r	433	0	1	0.418084	1	-0.418084
HopF	HopF1s	439	0.986504	0	0.807523	0	0.178981
HopF	HopF1t	626	0	1	0	1	0
HopF	HopF1u	627	1	0	1	0	0
HopF	HopF1v	628	1	0	0.58719	0	0.41281
HopF	HopF3a	435	1	0	1	0	0
HopF	HopF3b	629	1	0	1	0	0
HopF	HopF3c	630	1	0	0.735481	0	0.264519
HopF	HopF5a	8	0.966422	0	1	0	-0.0335781
HopG	HopG1a	87	0.948773	0	1	0	-0.0512268
HopG	HopG1b	88	1	0	1	0	0
HopG	HopG1c	89	1	0	1	0	0
HopG	HopG1e	631	0.894428	0	0.89894	0	-0.00451221
HopG	HopG1f	632	1	0	1	0	0
HopG	HopG1g	633	1	0	1	0	0
HopH	HopH1a	187	0.825235	0	0.936815	0	-0.11158
HopH	HopH1b	634	0.992102	0	1	0	-0.0078976
HopH	HopH1c	186	1	0	0.919385	0	0.0806145
HopH	HopH1d	188	0.851807	0	1	0	-0.148193
HopH	HopH1e	189	0.838308	0	0.863536	0	-0.0252278
HopI	HopI1a	80	1	0	1	0	0
HopI	HopI1b	81	1	0	0.939672	0	0.0603281
HopI	HopI1c	71	1	0	1	0	0
HopI	HopI1d	78	0.814733	0	1	0	-0.185267
HopI	HopI1e	72	1	0	1	0	0
HopI	HopI1f	84	0.964814	0	1	0	-0.0351859
HopI	HopI1g	74	1	0	1	0	0
HopI	HopI1h	85	1	0	1	0	0
HopI	HopI1i	635	0.977863	0	1	0	-0.0221372
HopI	HopI1j	82	1	0	1	0	0
HopI	HopI1k	636	0	1	1	0	-1
HopI	HopI1l	76	1	0	1	0	0
HopI	HopI1m	637	0.599361	0	0.977049	0	-0.377687
HopI	HopI1n	77	0.9361	0	1	0	-0.0639003
HopI	HopI1o	75	1	0	1	0	0
HopI	HopI1p	86	0.922422	0	1	0	-0.0775776
HopI	HopI1q	638	1	0	1	0	0
HopI	HopI1r	639	0.8657	0	0.950898	0	-0.0851974
HopI	HopI1s	640	1	0	1	0	0
HopK	HopK1a	201	0	1	0.278145	1	-0.278145
HopK	HopK1b	202	0	1	0.0986926	1	-0.0986926
HopK	HopK1c	641	0.118638	1	0.210359	1	-0.091721
HopK	HopK1d	199	0.641598	0	1	0	-0.358402
HopK	HopK1e	200	0	1	0.048484	1	-0.048484
HopL	HopL1a	292	1	0	1	0	0
HopM	HopM1aa	642	1	0	1	0	0
HopM	HopM1ab	643	0.812282	0	1	0	-0.187718
HopM	HopM1ac	644	1	0	1	0	0
HopM	HopM1ad	645	0.762516	0	1	0	-0.237484
HopM	HopM1ae	646	0.7065	0	1	0	-0.2935
HopM	HopM1af	470	1	0	0.850883	0	0.149117
HopM	HopM1ag	647	1	0	0.798815	0	0.201185
HopM	HopM1b	473	1	0	0.964652	0	0.0353479
HopM	HopM1d	472	0.856841	0	1	0	-0.143159
HopM	HopM1f	479	1	0	0.966762	0	0.0332384
HopM	HopM1g	476	1	0	1	0	0
HopM	HopM1h	480	1	0	1	0	0
HopM	HopM1i	648	0.965233	0	0.916661	0	0.0485719
HopM	HopM1j	482	0.740684	0	1	0	-0.259316
HopM	HopM1l	649	1	0	1	0	0
HopM	HopM1n	481	1	0	0.617721	0	0.382279
HopM	HopM1r	478	0.855005	0	1	0	-0.144995
HopM	HopM1s	469	1	0	1	0	0
HopM	HopM1t	474	1	0	0.57628	0	0.42372
HopM	HopM1v	471	1	0	0.74457	0	0.25543
HopM	HopM1w	650	0.949814	0	1	0	-0.0501856
HopM	HopM1x	477	0.973046	0	0.973046	0	0
HopM	HopM1y	475	1	0	0.848264	0	0.151736
HopN	HopN1a	493	1	0	1	0	0
HopN	HopN1b	651	0.670472	0	1	0	-0.329528
HopO	HopO1a	450	0.493106	0	1	0	-0.506894
HopO	HopO1b	451	0.525337	0	0.402653	1	0.122684
HopO	HopO1c	449	0.301752	1	0	1	0.301752
HopO	HopO1d	452	0.785342	0	1	0	-0.214658
HopO	HopO1e	652	1	0	0.836008	0	0.163992
HopO	HopO1f	447	1	0	0.634776	0	0.365224
HopO	HopO1g	653	0.898487	0	0.663107	0	0.235381
HopO	HopO1h	46	1	0	0.642466	0	0.357534
HopO	HopO2a	443	1	0	0.251989	1	0.748011
HopO	HopO2b	446	0.89645	0	1	0	-0.10355
HopO	HopO2c	445	1	0	1	0	0
HopO	HopO2d	444	0.899548	0	0.891958	0	0.00758934
HopO	HopO2e	442	0.674427	0	0.692886	0	-0.0184586
HopO	HopO2f	654	1	0	1	0	0
HopQ	HopQ1a	91	1	0	1	0	0
HopQ	HopQ1b	90	1	0	1	0	0
HopQ	HopQ1c	655	1	0	0.892765	0	0.107235
HopQ	HopQ1d	656	0.487312	0	0.930321	0	-0.443009
HopQ	HopQ1e	657	0.961153	0	0.922424	0	0.0387284
HopR	HopR1a	280	1	0	1	0	0
HopR	HopR1b	281	0.769618	0	0.728775	0	0.0408423
HopR	HopR1c	283	0.972541	0	1	0	-0.0274594
HopR	HopR1d	658	1	0	1	0	0
HopR	HopR1e	659	0.710888	0	0.660004	0	0.050884
HopR	HopR1f	282	0.932669	0	1	0	-0.067331
HopR	HopR1g	284	0.982978	0	1	0	-0.0170215
HopR	HopR1h	660	1	0	0.937264	0	0.0627363
HopS	HopS2a	455	0.815483	0	0.917506	0	-0.102023
HopS	HopS2b	453	1	0	0.850363	0	0.149637
HopS	HopS2c	454	1	0	0.953626	0	0.0463745
HopS	HopS2d	456	0.980163	0	0.934937	0	0.0452255
HopS	HopS2e	661	1	0	0.839249	0	0.160751
HopS	HopS2f	457	0.716046	0	1	0	-0.283954
HopT	HopT1a	336	0.819949	0	0.722987	0	0.0969616
HopT	HopT1b	335	0.702886	0	0.432744	1	0.270142
HopT	HopT1c	662	1	0	0.953167	0	0.0468332
HopT	HopT1d	337	0.94495	0	0.257123	1	0.687827
HopT	HopT1e	663	1	0	0.972429	0	0.0275708
HopT	HopT1f	664	1	0	0.833701	0	0.166299
HopU	HopU1a	51	1	0	0.977836	0	0.0221645
HopV	HopV1a	665	0.886039	0	0.800599	0	0.0854402
HopV	HopV1b	485	0.966334	0	1	0	-0.0336656
HopV	HopV1d	491	1	0	1	0	0
HopV	HopV1g	490	0.742244	0	0.851439	0	-0.109195
HopV	HopV1i	487	0.878036	0	0.820797	0	0.0572381
HopV	HopV1j	486	0.730365	0	0.920656	0	-0.190291
HopV	HopV1k	488	1	0	1	0	0
HopV	HopV1m	666	1	0	0.835538	0	0.164462
HopV	HopV1n	492	0.61265	0	0.979397	0	-0.366747
HopV	HopV1o	489	0.755676	0	0.882699	0	-0.127023
HopW	HopW1a	211	1	0	0.743869	0	0.256131
HopW	HopW1b	216	1	0	1	0	0
HopW	HopW1c	215	0.649007	0	0.859133	0	-0.210126
HopW	HopW1d	667	0.802503	0	0.81387	0	-0.0113668
HopW	HopW1e	217	1	0	1	0	0
HopW	HopW1f	220	0.819886	0	0.968976	0	-0.14909
HopW	HopW1g	668	0.627843	0	0.785941	0	-0.158098
HopW	HopW1h	219	1	0	1	0	0
HopW	HopW1i	212	0.85753	0	0.82989	0	0.0276396
HopW	HopW1j	221	1	0	1	0	0
HopW	HopW1k	669	0.820103	0	0.828407	0	-0.00830427
HopW	HopW1l	670	1	0	1	0	0
HopW	HopW1m	218	0.716049	0	1	0	-0.283951
HopW	HopW1n	213	0.788324	0	0.76111	0	0.0272145
HopW	HopW1o	671	1	0	0.904638	0	0.095362
HopW	HopW1p	672	0.78133	0	1	0	-0.21867
HopW	HopW1q	673	1	0	0.863507	0	0.136493
HopW	HopW1r	674	1	0	0.999765	0	0.000235382
HopW	HopW1s	675	1	0	1	0	0
HopW	HopW1t	222	1	0	1	0	0
HopW	HopW1u	676	1	0	0.532276	0	0.467724
HopX	HopX1a	1	1	0	0.759587	0	0.240413
HopX	HopX1b	3	1	0	1	0	0
HopX	HopX1c	2	0.693037	0	1	0	-0.306963
HopX	HopX1d	6	0.416388	1	0.242723	1	0.173665
HopX	HopX1e	5	1	0	1	0	0
HopX	HopX1f	677	0.764735	0	0.779994	0	-0.0152596
HopX	HopX1g	7	1	0	1	0	0
HopX	HopX1h	678	0.627624	0	0.866037	0	-0.238413
HopX	HopX1i	4	0	1	0.20261	1	-0.20261
HopX	HopX1j	679	1	0	0.841371	0	0.158629
HopX	HopX1k	680	1	0	0.732862	0	0.267138
HopY	HopY1a	243	0.768711	0	1	0	-0.231289
HopY	HopY1b	242	1	0	1	0	0
HopY	HopY1c	246	0.831171	0	1	0	-0.168829
HopY	HopY1d	247	0.623959	0	1	0	-0.376041
HopY	HopY1e	681	1	0	0.671207	0	0.328793
HopY	HopY1f	245	1	0	0.98021	0	0.01979
HopY	HopY1g	682	0.624879	0	0.733749	0	-0.108869
HopY	HopY1h	244	1	0	1	0	0
HopZ	HopZ1a	126	0	1	0.187102	1	-0.187102
HopZ	HopZ1b	408	0.637263	0	0.766619	0	-0.129356
HopZ	HopZ1d	407	1	0	0.980014	0	0.0199862
HopZ	HopZ1e	127	0	1	0.145889	1	-0.145889
HopZ	HopZ1f	683	0.937162	0	0.490026	0	0.447135
HopZ	HopZ1g	125	0	1	0.207479	1	-0.207479
HopZ	HopZ1h	684	0	1	0	1	0
HopZ	HopZ1i	410	0.825373	0	0.890679	0	-0.0653056
HopZ	HopZ1j	409	0.966793	0	0.834829	0	0.131964
HopZ	HopZ1k	685	0.797777	0	0.793353	0	0.00442438
HopZ	HopZ1m	124	0	1	0.136878	1	-0.136878
HopZ	HopZ2a	411	1	0	1	0	0
HopZ	HopZ2b	412	0.876311	0	0.900903	0	-0.0245922
HopZ	HopZ2c	413	0.526687	0	0.526687	0	0
HopZ	HopZ4a	414	0.598055	0	0.598055	0	0
HopZ	HopZ5a	686	0.927907	0	1	0	-0.0720931
HopZ	HopZ5b	687	1	0	0.939049	0	0.0609513
*ETI call for each individual T3SE allele using a 0.45 disease score threshold, where values below 0.45 are considered to elicit (presence of ETI = 1) and values above 0.45 are considered not to elicit ETI (absence of ETI = 0)
