## Supplementary material for "Metaeffector interactions modulate the type III effector-triggered immunity load of *Pseudomonas syringae*": Table S3

### Sheet: Sheet1
Table S4. T3SE alleles used for suppression screen
Allele name	PsyTEC ID	Strain of origin	Construct Sequence*
AvrE1f	689	DC3000	GCGGCCGCAGTTACCTGGAGTAGTGTTGGCCCTTTCAGCCGTAAGTTTTTCCGATGGAACCCGCTGGCATTGCATGCCACTCATCCTGTGAAGGAATTTTCACGTTTGGTATCAGGCGGCTATCAGCGATAAAATGGACAGAGAGATTCACCATGCAGTCACCATCGATCCACCGGAACACCGGAAGCATCATTCAGCCAACCGTCACCCCTGACGCACGTGCTGCAACTGACCTGCAGGAAAGAGCCGAACAACCCAGGCAACGCTCTTCGCACTCGTTGAGCAGTGTCGGCAAGCGGGCGCTGAAAAGCGTCGGTAAATTGTTCCAGAAATCCAAAGCGCCGCAGCAGAAAGCTGCCACGCCGCCCACCGCGAAAAACGTCAAGACGCCCCCGCCTG…
AvrPto1d	690	DC3000	GCGGCCGCAGTTACCTGGAGTAGTGTTGGCTTTTGGGGAATTATCTTATAAGCTTGGAACCGATCCGCTCCCTATGACCACTCAAGTGGCGTCATAAATGCTGTACTAAAGAGGGTATTCGAATGGGAAATATATGTGTCGGCGGTTCCAGGATGGCCCATCAGGTGAACTCCCCAGACCGAGTTAGTAACAACTCGGGTGACGAAGATAACGTAACGTCCAGTCAACTGCTGAGCGTCAGACATCAACTTGCGGAGTCTGCTGGTGTACCAAGAGATCAGCATGAATTTGTTAGTAACCAAGCACCTCAAAGCCTGAGAAATCGCTACAACAATCTTTACTCACATACGCAAAGAACACTGGATATGGCGGACATGCAGCATAGGTACATGACGGGAG…
HopA1c	691	DC3000	GCGGCCGCAGTTACCTGGAGTAGTGTTGGCGCTTGAGCATTTTTTATGCATGCATGGAACCGCCTCGAGCAGAGGCTCCACTCATTGAAAAACCCCCGTTGATGAGCAGGCTGATGAGCAACCTTTTCTACAAAACCCTGCTTGATGACTTCTCCAGATCCCTCGAGATGCAACCGTTGGTATTTGATGATCACGGGACGTGCAACATGATCATCGACAATACGTTCGCGCTGACACTGTCATGCGATTACGCGCGTGAGCGCCTGCTGTTGATCGGCTTGCTTGAGCCGCACAAGGACATACCTCAGCAGTGCCTTTTGGCTGGCGCTCTCAATCCGCTCCTCAATGCAGGCCCAGGCCTTGGCCTGGATGAGAAAAGCGGCCTGTATCACGCGTATC…
HopAA1b	692	DC3000	GCGGCCGCAGTTACCTGGAGTAGTGTTGGCCTGGGCGAGCTGGTAGTGCAGCGATGGAACCGTTAACGGCCCAGCGACTACACAGCTTTTTGTAAATCCAGTTCAACTGGAGTGTAGCCTGACGTTTCCGCTGTTTCTGGCGCTGTTTGATCGAAACTTCTCTGTATTGCTTTCACGCAAACATTCGCTCCGGACAAGCCTGACTCAGGATACAGCTGCTCAAACTTCCGTAGACCGAGATAGAATTTCCATGCACATCAACCAATCCGCCCAACAACCGCCTGGCGTTGCAATGGAGAGTTTTCGGACAGCTTCCGACGCGTCCCTTGCTTCGAGTTCTGTGCGGTCTGTCAGCACTACCTCGTGCCGCGATCTACAAGCTATTACCGATTATCTGAA…
HopAA1e	693	DC3000	GCGGCCGCAGTTACCTGGAGTAGTGTTGGCAGTGGGCGTACGCAGATTATTCAGTGGAACCGTCAACCGATCCGGGACCACACAGCCTTCGTCGATCCTTTTAAACCGGCGGACGACCGGACGTTTCGCTGTTTCTGGCGCTGTTTGATCGACAGTTCACTGTATTGCTTTCACGCAAGTAGTCGCTCCGGACACGCCCGCTTCAGCACTGCGCTGTTCAAACTTCCGTAGAACGAGAGGGAATTTCCATGCACATCAACCGACGCGTCCAACAACCGCCTGTGACTGCGACGGATAGCTTTCGGACAGCGTCCGACGCGTCTCTTGCCTCCAGCTCTGTGCGATCTGTCAGCTCCGATCAGCAACGCGAGATAAATGCGATTGCCGATTACCTGACAG…
HopAB1j	694	DC3000	GCGGCCGCAGTTACCTGGAGTAGTGTTGGCCAGGGTGTATAGGGAAAGGTGTGATGGAACTCTTTCCTGCTCTTTTGCCACACAGCGCTGATCTTGCGGGTGATTCGGTCCGCAGGCAGAAGATCGGAGAGGATCAGCACATGGCGGGTATCAATAGAGCGGGACCATCGGGCGCTTATTTTGTTGGCCACACAGACCCCGAGCCAGTATCGGGGCAAGCACACGGACCCGGCAGCGGCGCCAGCTCCTCGAACAGTCCGCAGGTTCAGCCGCGACCCTCGAATACTCCCCCGTCGAACGCGCCCGCACCGCCGCCAACCGGACGTGAGAGGCTTTCACGATCCACGGCGCTGTCGCGCCAAACCAGGGAGTGGCTGGAGCAGGGTATGCCTACAGCGG…
HopAD1a	695	DC3000	GCGGCCGCAGTTACCTGGAGTAGTGTTGGCTTCCAGCAAAAGCTAGCCTCTTTCAGGAACCTTTTTCTTGCATAGCGCCACAGACTGACAGTGGCGTAAAGAAAGAGAATATGTCATTGAATGACTAAGGGTCTAAAGGCAAATTCATAGCGAAAATCACTACCATTTAGAGGTAATATCCGTGACTAATCGCGTCCGTGGCGGGACTGGCAGATCAGCTTATTACCCCTCAAACTTCTGATGAGTTGAAACTCGATCAGGGGCAAATTAAGGAAGGGGGGGGGAAGCTGAAAGAGAAAAGAGACGTCACTATTCCCAAGTTGAAACCACGAGAAGCTATTTGCGTCACCAAAACAGTCTCAGCGATACCGCCTGGCAAACGATAACGCCGGATAAGAC…
HopAF1e	265	DC3000	GCGGCCGCAGTTACCTGGAGTAGTGTTGGCTCCAGCTATCGTGATTTGGGGATATGGAACCACTGAAGAGTTTTAAGCCACTCAGTAGCTTTCTTTTTTGAGCTGCACGCATGCGAGTATCAAACTGTTCAGCACCTGTGATCAAACATACCATTCGCACCTGTGCCGCCCACTCGACCTTGAGTAGTGTCGCCATCGAAATCCAAGTATCACATCACAAACGAAAAGCAAATTAGCGAACCCTATACATTAGCCACATGAGGCGTGGTAACGACCACACCAAGTTTTCGGCTATGCCGCTACGATCCTAAAATTTAATCCTACATTAAAGAGAGAACCGTCATGGGGCTATGTATTTCAAAACACTCTGGTAGCAGTTACAGCTACAGTGATAGCGAC…
HopAM1a	700	DC3000	GCGGCCGCAGTTACCTGGAGTAGTGTTGGCTTCAAGTAGATCTCCCGCCAATTTGGGAACCACATCATGGGTAAAAGCCACGAAGAGCTAAGTTGTTAGAAGCAACGTCTGGAGGCATACATGCACGCAAATCCTTTAAGCTCTTTCAACAGAGCTCAACATGGCAATCTGACTAATGTAGAGGCCAGCCAAGTTAAATCGGCAGGAACCTCTTCCACCACTAATATAGACAGTAAAAACATTGAAGAACATGTTGCAGACAGACTCAGTGATTTAGGCAGACCTGATGGTGGATGGTTTTTCGAGAAGTCACTTGGCACCTTGAAAAATTTAAATCTTGAGCAGTTAGCCGGAATCCATGATGTACTAAAATTAACAGATGGCGTAAAGAACATTGTC…
HopB1a	703	DC3000	GCGGCCGCAGTTACCTGGAGTAGTGTTGGCAATGGCGATCTCGATCATTTTTTCTGGAACCAACTTGCACCTTCAACCACACAGTTGCCATCGCTCACTCTCGGATGGCAACTCACCTTGACTGAAATGTCGGGGCCCGGGCAGCGTCACGCCCGGGCTCGGCACTATTTTTCGTACGCGGAGATTCAATCATGAGACCCGTCGGTGGACCGGCTCCAGGCTATTATCCGCCAACCTATGAAGCTGAGCGTCCCACTGCGCAAGCTGCAGGAAACGATCGCGCCCGATCTTCACAGGCCAGTTCCTCTCCAGCAGCCAGCGTTGCGCCAGAGACTCCAATGCTGGGGGACCTGAAGCGCTTTCCAGCCGGGCGCTATCCGGATATGAAGGTAGAAAATA…
HopBM1a	704	DC3000	GCGGCCGCAGTTACCTGGAGTAGTGTTGGCGGCCCTCATATTTCCCCGCAGGCTGGGAACTGCCGGCTGGTGCGGCTCCACTAACACTTCCGTGCTCTCTACAAGCAATCGTATTTTTTGGTTTACGTATAGAGCCTAGTCATTCATTCTATTTATAAGAACCAGACAAGAGGACAAGTGCTATGAACAGGCTTCACAAGACCAGTCTGCTGGCGGCTATATTGACCGCATCCCCCTGCATTATGGCAGCTAACGCTCATGCTATGAGTTGTCCTGTCCCGCAAAGCGTGAAGTACGTTAATGGTATCTATATCGCGCCGGAAACGTTTGCTGGTTGGGAGGGGAACTGGGTTTCTCAACCACACAAGAAACACTCCATTAAAGAGTTTTCCACTGCTT…
HopC1a	706	DC3000	GCGGCCGCAGTTACCTGGAGTAGTGTTGGCGCTGCCCCCACTTCAGAAAAGTCAGGGAACTGAACCGCTTATGAAACCACTCATTTCGCATCTTTTTGAATAGGGCGCTGAAAATATGACAATCGTGTCTGGACACATCGGAAAACACCCAAGCCTAACCACTGTTCAAGCTGGGTCTTCGGCTTCGGTCGAGAATCAAATGCCTGATCCTGCACAGTTCAGTGATGGACGGTGGAAAAAGCTTCCGACCCAATTGTCGTCAATTACATTGGCGAGATTCGATCAGGATATTTGCACGAATAATCATGGCATCAGTCAGCGTGCAATGTGCTTTGGCCTTTCATTGAGCTGGATTAACATGATTCATGCCGGGAAAGATCATGTTACGCCCTATGCATC…
HopD1a	707	DC3000	GCGGCCGCAGTTACCTGGAGTAGTGTTGGCATTCGCCGGTTTTGAGTCTGTCTTTGGAACCCAAGAGCCCTTGCGACCACACATTGGACCCGATTACTTCATCCGGGACAGCTGATAGCGCTATGAATCCTCTACGATCTATTCAACACAACATTGCAACTCCCCCAATCAGTGGCGGTCAGCCATTAGACGCGGTGGGCCCTCAGGCCCAGCAATCCCATCCTAAAAGGATTTCACCTTCTCAATTGAGCCAAAGCGCTCACCAGGCTCTAGAACGCCTTTCAGCTAATGCCGAACACCAACGCCTTGCATCACTGGTACGCAACGCTCTGCAGGATGGCACATTTCAATTTCAATCCAGTAACCACACGCAAGTAACCTATAAAGCGTCAATCTGTC…
HopD1e	62	DC3000	GCGGCCGCAGTTACCTGGAGTAGTGTTGGCCTGTTGTCGTCTTGAATCTGTCTTCGGAACCCCACAAGCACTTATGACCACGCATTAGAGTCCAATGCCTTTCGTCAGCCAATTACTCAACTGAGATAGTTCATACAGCTATGAATCCCCTGCAACCTATTCAGCACAGCATTACAAATTCCCAAATGAGTGGTGGTCAGCAATTAGAGGCGGAGGGCTCTCAGGCCCACAATTCCTATTCCCATCCTGACAGGATTTCGCTTTCCCAATTGAGCCAAAGCGCTCACCTAGCTCTAGATCACCTTTCAACTCAGCCTAATACCGATCACCAACGCGTTGCATCACTGGTACGCAACGCTGTGCAGGACGGTAAGTTCCAACTTCAATCCAGTAACGACA…
HopE1a	709	DC3000	GCGGCCGCAGTTACCTGGAGTAGTGTTGGCAACTCTGGCGCCGTCCACGTTGCGTGGAACCGAATCCGCCTCAAAGTCCACACAAGCATCCGTAATAGAAAAATACCATAGGGGTGCAATCAGCATGAATAGAGTTTCCGGTAGCTCGTCAGCGACTTGGCAGGCAGTCAACGATCTTGTGGAGCAAGTAAGCGAGAGAACCACGTTGTCTACGACAGGTTATCAGACGGCAATGGGCCGCTTGAACAAACCGGAAAAATCAGATGCGGATGCGCTGATGACTATGAGGAGGGCGCAACAGTACACGGATAGCGCGAAGCGAACTTATATTTCGGAAACGCTGATGAATCTGGCAGATTTGCAGCAAAGGAAAATCTATCGCACCAACAGCGGGAACTT…
HopF1g	710	DC3000	GCGGCCGCAGTTACCTGGAGTAGTGTTGGCCTCACTGACGAGCATCATCAAAAAGGGAACCTGATGCTGCTCAGTGACCACTCATAACCTTAAATTATGAGGATATGAGGAGATGCATTATGAAAAACGCATTTGACCTGCTTGTGGAAGGGCTGGCTAAGGACTACAACATGCCGCCCTTGCCTGACAAGAAACATATCGATGAAGTCTATTGCTTTGAGTTTCAAAGTGGTATGAACGTAAAAGTTTACCAAGACGAATTTCGCTGGGTATATTTCACCGCTGACGTTGGGACATTTCAAGATAGCAGTATTGACACATTAAACTACGCGCTCCAGCTGAACAACTTTAGCCTTAGAAAACCTTTCCTGACCTTCGGAATGACGAAGGAGAAAAATG…
HopG1c	711	DC3000	GCGGCCGCAGTTACCTGGAGTAGTGTTGGCTGGAGAACGAAGAAAACTTACTAGTGGAACTCTACGCTTGGCGATGACCACGTATGACCACGTATGACCTTGTAAAATGAGCTAATGACCCGCAGCACATAGGATATGTAGATTATGCAAATAAAGAACAGTCATCTCTATTCAGCTTCAAGAATGGTGCAGAATACTTTTAATGCCTCGCCTAAGATGGAAGTAACTAATGCAATAGCAAAAAATAATGAACCTGCTGCGCTGAGCGCTACGCAAACTGCAAAGACACACGAAGGCGATTCAAAAGGCCAATCCAGCAATAACTCTAAATTGCCCTTCCGCGCCATGAGGTACGCTGCATACCTTGCAGGCAGCGCCTACCTCTACGATAAAACTGCC…
HopH1a	712	DC3000	GCGGCCGCAGTTACCTGGAGTAGTGTTGGCATTGGAGACTACATAACCTTTTTATGGAACCGAATCCATCTCGAGGGCCACTCAAGGACCGCAACATATTTTTGACGTAGATGTATGCATACGGGAGTGTAATTTTCAGATAATCCTGGATGATCCATTGGACTCCCTACCAAACTATTTCAGAAGCAACTGGAGTAACACCAACAGGCTAAATCTCAAGCAATCACATACTCGTCAGATCAACTCAATTAGCTTTCAGGATAACTATGATCACTCCGTCTCGATATCCAGGCATCTATATCGCCCCCCTCAGTAACGAACCGACAGCAGCTCACACATTTAAAGAACAAGCAGAGGAAGCACTTGACCATATCAGCGCCGCACCCTCTGGCGATAAGC…
HopI1i	635	DC3000	GCGGCCGCAGTTACCTGGAGTAGTGTTGGCCGGCATCGAATATTGACTCGACCGTGGAACCAGATCTCGTTGCTTGCCACCAAGGCGATATCAGTTCCCGGGGAAGCCTATGATCAACCTCACCCACATTGCGTCTTCATTGGCGCGGGCAGCGCTCAGCGATTCGACAAAGCCGAAGATGGAGCGCGCGATAAACGTCGCGAGCCACATCGCTGGCAAAGTCGCGTTGCAGGTCACCAGCTCATTACTGGAGCAGAAAGGTCTGCTTAACGAGCGTCAGCAGAAAGGGCTCTCGATGATTCTGAAGGCCTTGAGCGGCAAGGAGCCGGTGAACAATGTCGAGACGCACGAAGGGGGAGGCCGATTCAATCTGGCGCGAGCCGCCTTCGACGTGGCCAG…
HopK1d	199	DC3000	GCGGCCGCAGTTACCTGGAGTAGTGTTGGCAGAGCAAATATTTCCCAATAGGCTAGGAACTGCAAGCTGGTGCGGCTCCACTAAAACCTCCGCCCTCTCCACAAGGGTAAAAATGAGGACTGCAGGCCTGCTCCTGCACCGTAATTTTTTTGACAAAGAGGTTTTCAATGAATCGCATTTCAACCAGCTCAGTAAATTCTAGCTTCAATTACACGGCCCCTACGGAGGAAGCGCAAAACCGCTTCGCCTCAGCGCCCGACAATTCCCCTCTAGTTGTCACCACAACATCTATCGCCCAAGCGTCGGAAGGGCTACAAAGGCCGGGGGCAACGCTAAGCATGCAGGCCCAGCGACTGCGCCAATTGATGGGGAGCCCGTCTGAGCAGTGCCGGAGGGACA…
HopM1h	480	DC3000	GCGGCCGCAGTTACCTGGAGTAGTGTTGGCTTTTTTATATGCCCAACCAACGCAAGGAACTGAAATGCCTATGCCTGCGACTCAGTGTGCACACGCCAGCAGGAAGACTGGTATTGCTCCGCACCGCACTCAGAGGCCTTGAAATGACCAACAATGACCAGTACCACACCCTTATCAACGAAATCTGCGCACTCAGCCTGATTTCCACACCTGAACGTTTCTATGAATCTGCCAATTTCAAAATCAGCGAAGTGGACTTCACCCTGCAGTTTCAGGACCGCGACGAAGGCCGTGCCGTTCTGATCTACGGTGACATGGGCGCGTTGCCCGCGCGCGGCCGTGAGAGCGCGTTGCTGGCGTTGATGGACATCAACTTTCACATGTTCGCGGGCGCCCACA…
HopN1a	713	DC3000	GCGGCCGCAGTTACCTGGAGTAGTGTTGGCATTGATATTAGTGCAAACCCTAAAGGGAACCGCATCACGTCTTGAACCACAGAGGAAAATCATCGTTAAACGAGCGGGGAATTTCCATGCGGCCTGTCGAGGCAAAAGATCGGCTTTATCAGTGGCTGCGCAATCGAGGCATCGATGCGCAGGAGGGTCAACGCCACAACGTAAGGACCGCGAATGGAAGCGAGTGTCTGCTCTGGTTGCCAGAACAGGACACTTCGTTGTTCATCTTCACACAGATCGAAAGGCTGACGATGCCGCAGGACAACGTCATTTTGATTCTGGCAATGGCGCTGAATCTGGAGCCTGCTCGCACAGGTGGCGCTGCGCTTGGCTATAACCCTGATTCAAGGGAACTGTTGT…
HopO1a	714	DC3000	GCGGCCGCAGTTACCTGGAGTAGTGTTGGCCCACGGTAGCTTGAAGCATTGATTTGGAACCGGACGAGGCTTTTTACCACTCAATGGACAGGTCTTATTGGAGACGCTGTGTATGAATATCAGTCCTGTATCGGGTGCCCACGGTAGCAGCTACCCTTCAGCTCAATCCACAGCATCGACGGCATCGAAAGGTCCCTCTGGACCCTTTCTCAAACAGCTCGGCGGCTGTTTTTCACCCTGCCTGGGTAGCAGCTCTACTGGGGCCATACTTTCTCCCGCTCATGAGCAGGTATTGAGCCACACCTATTCCAGCAATATTAAAGGAAAGTTGCGCACGACGCCCCCAAAAGGACCGTCGCCCAGGTTGTCTGACACACCTATGAAGCAGGCGCTTTCTTC…
HopO1b	715	DC3000	GCGGCCGCAGTTACCTGGAGTAGTGTTGGCCCCGGACCCCAAGTTCACGTGGCCTGGAACCTTACGGAGGTTCACGCCACCAAGTGCTCATTCGAACCTAAAGGTATTCACACCATGCGCACATCCGTTAATGGTCTGCTTGAGCACAGCCTGAAGACCCTGGGCTTTGATACTTCGGCATTGCAGGCCTTGCGCGACGACGGTTATTTACTGTGGCAAGGCAAGGATAAGCAAGCCAGTCTTCTGGTTCCCTCTACTGACGGCGACGCGCTTTTCGCTATCTGTACCTTGAGCCGTGTCGATCCCGAGCACGACGGACGTCTGCTGGCGCTTGCATTGCACCTGAACCTGTCTCCTGTCCACACGATGAGCGCATGTATAGCACTTGATGTCGAGCAA…
HopO1c	716	DC3000	GCGGCCGCAGTTACCTGGAGTAGTGTTGGCCCACGGTAGCTTGAAGCATTGATTTGGAACCGGACGAGGCTTTTTACCACTCAATGGACAGGTCTTATTGGATGATGTACCTCCGATTGTAGAGGCCCTGAAGAGTGGTCTCGCCAAGCTTGCCCGCGATCCCGAGTATCAAGTAGCTGTCCCGCTTCACCGAGGCATCGAAAAAACCATGTCTGATGAAGAGGTCATGAAGCGTTTCAATTCCGGTCGGCCGTACCGTGATGAAGCGTTCATGAGTACATCGACCGATTCGGTAATTGCGAACAGTTTGACCTCAAGCGTGACACTGCACCTTCAATCAACCTCTGCGGTCAATGTAAGCCCGTTCGCCATGAACGCCTACGAGAAAGAGGCGATTAT…
HopO1d	717	DC3000	GCGGCCGCAGTTACCTGGAGTAGTGTTGGCCCACGGTAGCTTGAAGCATTGATTTGGAACCGGACGAGGCTTTTTACCACTCAATGGACAGGTCTTATTGCAACCCGCCAGCACAACAGCCAGCGACAACGACAGCCAATAGAACTTCATGGTGATTCCCTCTTATTATCAGAGGCGTCTAGAAGCGTATAGGTGAGTTACTTTAAAAACGGCGCATGGAAAAAGTGATATCGCAGTGCCTTTAATACTCGGCAACTATTCGACATGGTCAGGCGTCGCTGACGCGGCTTAGTGATGAGCACGAGGGGCTGTTCCCTATAAGCCCCTCTTTCCGGGGCCCCGACAAAGCAAAGACTGACGCTGGTCGCTGGCACATAAAGTTGCAGGAAATCGAGAAGA…
HopO2f	654	DC3000	GCGGCCGCAGTTACCTGGAGTAGTGTTGGCCCACGGTAGCTTGAAGCATTGATTTGGAACCGGACGAGGCTTTTTACCACTCAATGGACAGGTCTTATTGCTAGGTATTAATGTCATGAATGCGTTCGCAACCGGTCAGCTTGAATACAGCCTGAAAAAGCTGGGATACGATGCCGCCGCTTTGCAGGCCCTGCGCGAAGAAGGGTACTTGCTGTGGAAAGGGAAAAACGACCAGACCAGCTTGCTGGTGCCCTCGGCCGATCTGGATGCACTTTTCGTTATCAACACGTTGAGCTACATCGACCCCGAGCATGACGGACGTCTGCTGGCGCTTGCATTGCACCTTAACCTGTCCCCTGTCCATACGATGAGCGCCTGCATAGCCCTCGATGTCGAGCA…
HopQ1a	718	DC3000	GCGGCCGCAGTTACCTGGAGTAGTGTTGGCGCGCGCTGCACTTGACCCTGGTGATGAAACCGAAACGGCGTTGCTTGCCACACAGCAGGTTCATCTATCCAGGAGATCGACTCAATGCATCGTCCTATCACCGCAGGCCATACCACCTCACGTCTCATCCTAGATCAGTCAAAACAAATATCACGTACCCCATCGGAAAGTAGCGCGCAATCAGCGCTTTCTCAGCAAGCAAGCATGAGCAGCCCAGTTTTGGAGCGGTCGAAAAGTGCGCCAGCTTTATTGACTGCGGCACAGCGCACGATGCTTGCACAAGTGGGAGCCTGTAACGCTCATCTGACCTCAGATGAAAACATGGCCATCAACGAACTGAGATCACACAAGCCCCTTTTACCTAAGGAT…
HopR1b	719	DC3000	GCGGCCGCAGTTACCTGGAGTAGTGTTGGCTTTATGACGATTTTATGACATTTTCGGAACCGATCCGGTTGCCTGGCCACTCAATTTGCTGTCGTTTATTACCACATCGGAGAAAGTACCAACCGGCAGCGCTCATCGTGTTTCAGGTCATCAGCTTCTAATGGAGATGTAGACCGCGTCCTCTTCGGCATGATGCCGTTGGTGCTTCGTGGGTAATAAACGGGATGTAAATTTATATACAGGAGTTTAATAATAACGATGGTCAAGGTTACCTCTTCCGGATTTACTGCCAACCCTCTCTCTCATCATGCGGACAGTGTTTCCCCCGCGAACAGTCCCCCTCAGTTACCGGAGCCTGTGCATCTGGTTGATTTAAGCGAGTCGTCCCGCAAGGGCGGC…
HopS2a	720	DC3000	GCGGCCGCAGTTACCTGGAGTAGTGTTGGCAATAGCGTTATTGGCTTAGTTGCCCGGAACCCCTGCGCGTCCAGCGCCACTCAGTGACAGGACTCACTGCAAGGTACTTATGCCATGATCGCGTTCGCAACCGGACTGCTAGAACACAGCCTGAAACGGCTTGGATACGACGCCGCAGATTTGCAATCCCTTCGGGATGAAGGGTATTTGCTGTGGCACGGGAAAAACGGTCACACCAGCCTGTTGGTGCCCGCTGCTGGCGGGGATGCGCTTTTTGTCATCAGCACCCTGAGCTACATCGATCCTGAACAGGACGGGCGGCTGCTGGCGCTTGCGCTGCATTTGAACTTGTCGCCAGCCCACACTCTGGGCGCCAGTATCGCGCTGGATATCGAGCAA…
HopT1a	721	DC3000	GCGGCCGCAGTTACCTGGAGTAGTGTTGGCCCCGGACCCCAAGTTCACGTGGCCTGGAACCTTACGGAGGTTCACGCCACCAAGTGCTCATTCGAACCTAAAGGTATTCACACCATGCGCACATCCGTTTGACTCACATGATGAAAACAGTCAGCAATCACTCGATACCCAGTACAAATCTCGTCGTGGATGCGGGAACGGAAACTTCGGCGCAGAAATCCCAGCCGGTTTGCAGCGAAATCCAGCGTAACAGCAAGATCGAAAAAGCAGTCATCGAACACATTGCCGACCACCCGGCAGCGAAAATGACAATAAGCGCGCTGGTTGACACGTTGACAGACGTTTTTGTCAGGGCTCATGGGGAGGTTAAGGGGTGGGCCGAAATCGTCCAGGCAGTCT…
HopT1b	722	DC3000	GCGGCCGCAGTTACCTGGAGTAGTGTTGGCCCACGGTAGCTTGAAGCATTGATTTGGAACCGGACGAGGCTTTTTACCACTCAATGGACAGGTCTTATTGCTCACATGATCAAAACAGTCAGCGATAACTCGATACCTGGTACGTATGGCATCGCGTTTACGAGGGTGGATACTGCGGCGCAGATATCCAGGCCGGTTCCCAGTGATATCCAGCGCAACAGCAGTATCGAAAAGGCAGTCATCGAACACATTGCTGACCACCCGGCGGCGAAGGTGGTAATGAGTGCGTTGGTAGAGGCATTGACAGGTGTTTTCGTAAAGGCTCAAGGTGAAATCAAGGGCTGGGCGGAAATCGTCCAGGCTGCTTCGCGTCCCCATGACAGCAACCGTAAGGGCACT…
HopU1a	51	DC3000	GCGGCCGCAGTTACCTGGAGTAGTGTTGGCCTCACTGACGAGCATCATCAAAAAGGGAACCTGATGCTGCTCAGTGACCACTCATAACCTTAAATTATGAGGATATGAGGAGATGCATTAATGAATATAAATCGACAACTGCCTGTATCAGGCTCGGAGCGATTGTTGACTCCCGACGTGGGCGTATCTCGCCAGGCTTGTTCCGAAAGGCATTATTCTACTGGACAGGATCGGCATGATTTTTACCGTTTTGCTGCCAGGCTACATGTGGATGCGCAGTGTTTTGGTCTGTCAATAGACGATTTGATGGATAAGTTTTCTGACAAGCACTTCAGGGCTGAGCATCCTGAATACAGGGATGTCTATCCGGAGGAATGTTCTGCCATTTATATGCATACC…
HopV1d	723	DC3000	GCGGCCGCAGTTACCTGGAGTAGTGTTGGCGCATTTGAAATTTCTATGTACCGAGGGAACGTGTCCGCTGTTACGGCCACTTAGTACAGATATTGCTATCTACGGATGTAATCATGAGCTTATCGCCGACGCTGCAAAAGCTAACTAATATATTGGGCCCGACAAAAAATGCCAAGCCTGTCACAGAGGCTATCCAGTGGCAGGAAGGCATGGATATAACGCTGCATGTCAGCGGCGACAGCCTTACCTTACTAGCTAAAATCATAGAACTGCGTACAGACCCTAAAGACGACATTTTATTGCGCAAGCTGCTTACCCATACGTTTCCGGGCCTGCGTCTGCGCCGTGGCGCGCTTACCATCAACCCTGATGAAAGTGCCCTGGTTTTCTCTTATGAAC…
HopX1c	724	DC3000	GCGGCCGCAGTTACCTGGAGTAGTGTTGGCCATAGATTAGGGAACTTGCTTGGTGGGAACTGACCCGGCCAAATGACGACATAGCTAGCATGATGAAAGTATTTAATTCGTTGAGATAAAATGAAAATACATAACGCTGGCCTAACCCCACCTTTGCCGGGCATTTCGAATGGAAACGTTGGAAAGGCGGCGCAATCATCAATAACTCAACCGCAGAGCCAGCAAGGCTCTTATGGCTTGCCACCAGAAAGCTCTGAGACTCGCCCTGATAGGGCGCGTGCGAACTATCCATATTCATCAGTACAAACACGGTTGCCGCCCGTTGCGTCTGCTGGGAAACCGCTGCCTGATACACCATCTTCTTTGCCCGGCTACTTACTGTTGCGAAGGCTGGACCAT…
HopY1c	246	DC3000	GCGGCCGCAGTTACCTGGAGTAGTGTTGGCGCGACGAGCCTTTATATATCAGTGAGGAACTCATTACCGCGAATCGCCACTCAGCAGCGATAAAGGGAGATTACTCAATGAACATTACGCCGCTCACGTCAGCCGCGGGCAAGGGCTCGTCCGCACAAGGCACAGACAAAATTTCCATTCCCAACTCCACGCGCATGATCAATGCCGCGTCAATCAAGTGGTTGAACAAGGTGCGTAGCGCCATCAGTGACCACATCCGCACCAGCATCGAGAAAGGGAAACTGTTCGAGCTCGCCTCCTTGGGCAGCAACATGTTCGGTGTCCCGGCTCTTTCAGCGCGCCCCTCGACGCTCCAACCTGTGTTGGCGTTTGAGGCTGACCCCAATCACGACCTGAACC…
*Constructs were synthesized as described in Laflamme et al. 2020 and contain the same components as other PsyTEC constructs: flanking NotI sites and primer templates, the native Hrp-Box, the coding sequence, an HA-tag and linker, a unique 8bp barcode and a TrpA terminator.
