## Supplementary material for "Metaeffector interactions modulate the type III effector-triggered immunity load of *Pseudomonas syringae*": Table s4

### Sheet: Sheet1
Table S4. Summary ETI suppression screen data
Strain	ETI_Allele	ETI_ID	ETI_Plasmid	Suppressor_Allele	Suppressor_ID	Suppressor_Plasmid	Host_Genotype	Disease Score
ES4326	AvrPto1m	103	MCS2	AvrE1f	689	pUCP20TC	car1-1	0
ES4326	AvrPto1m	103	MCS2	AvrPto1d	690	pUCP20TC	Col-0	0.0917566
ES4326	AvrPto1m	103	MCS2	HopA1c	691	pUCP20TC	Col-0	0
ES4326	AvrPto1m	103	MCS2	HopAA1b	692	pUCP20TC	Col-0	0
ES4326	AvrPto1m	103	MCS2	HopAA1e	693	pUCP20TC	Col-0	0.000313331
ES4326	AvrPto1m	103	MCS2	HopAB1j	694	pUCP20TC	Col-0	0
ES4326	AvrPto1m	103	MCS2	HopAD1a	695	pUCP20TC	Col-0	0
ES4326	AvrPto1m	103	MCS2	HopAM1a	700	pUCP20TC	Col-0	0
ES4326	AvrPto1m	103	MCS2	HopB1a	703	pUCP20TC	Col-0	0
ES4326	AvrPto1m	103	MCS2	HopBM1a	704	pUCP20TC	Col-0	0
ES4326	AvrPto1m	103	MCS2	HopC1a	706	pUCP20TC	Col-0	0
ES4326	AvrPto1m	103	MCS2	HopD1a	707	pUCP20TC	Col-0	0
ES4326	AvrPto1m	103	MCS2	HopE1a	709	pUCP20TC	Col-0	0.155509
ES4326	AvrPto1m	103	MCS2	HopF1g	710	pUCP20TC	Col-0	0.138633
ES4326	AvrPto1m	103	MCS2	HopG1c	711	pUCP20TC	Col-0	0.10077
ES4326	AvrPto1m	103	MCS2	HopH1a	712	pUCP20TC	Col-0	0
ES4326	AvrPto1m	103	MCS2	HopN1a	713	pUCP20TC	Col-0	0
ES4326	AvrPto1m	103	MCS2	HopO1a	714	pUCP20TC	zar1-1	0
ES4326	AvrPto1m	103	MCS2	HopO1b	715	pUCP20TC	zar1-1	0
ES4326	AvrPto1m	103	MCS2	HopO1c	716	pUCP20TC	zar1-1	0
ES4326	AvrPto1m	103	MCS2	HopO1d	717	pUCP20TC	zar1-1	0
ES4326	AvrPto1m	103	MCS2	HopQ1a	718	pUCP20TC	Col-0	0.451953
ES4326	AvrPto1m	103	MCS2	HopR1b	719	pUCP20TC	Col-0	0
ES4326	AvrPto1m	103	MCS2	HopS2a	720	pUCP20TC	Col-0	0
ES4326	AvrPto1m	103	MCS2	HopT1a	721	pUCP20TC	Col-0	0
ES4326	AvrPto1m	103	MCS2	HopT1b	722	pUCP20TC	Col-0	0.0848205
ES4326	AvrPto1m	103	MCS2	HopV1d	723	pUCP20TC	Col-0	0
ES4326	AvrPto1m	103	MCS2	HopX1c	724	pUCP20TC	Col-0	0
ES4326	AvrPto1m	103	MCS2	EV	448	pUCP20TC	Col-0	0
ES4326	AvrPto1m	103	MCS2	HopU1a	51	pUCP20TC	Col-0	0
ES4326	AvrPto1m	103	MCS2	HopD1e	62	pUCP20TC	Col-0	0
ES4326	AvrPto1m	103	MCS2	HopK1d	199	pUCP20TC	Col-0	0
ES4326	AvrPto1m	103	MCS2	HopY1c	246	pUCP20TC	Col-0	0
ES4326	AvrPto1m	103	MCS2	HopAF1e	265	pUCP20TC	Col-0	0
ES4326	AvrPto1m	103	MCS2	HopM1h	480	pUCP20TC	Col-0	0
ES4326	AvrPto1m	103	MCS2	HopI1i	635	pUCP20TC	Col-0	0
ES4326	AvrPto1m	103	MCS2	HopO2f	654	pUCP20TC	Col-0	0
ES4326	HopT1b	335	MCS2	AvrE1f	689	pUCP20TC	car1-1	0
ES4326	HopT1b	335	MCS2	AvrPto1d	690	pUCP20TC	Col-0	0
ES4326	HopT1b	335	MCS2	HopA1c	691	pUCP20TC	Col-0	0
ES4326	HopT1b	335	MCS2	HopAA1b	692	pUCP20TC	Col-0	0.0295306
ES4326	HopT1b	335	MCS2	HopAA1e	693	pUCP20TC	Col-0	0
ES4326	HopT1b	335	MCS2	HopAB1j	694	pUCP20TC	Col-0	0
ES4326	HopT1b	335	MCS2	HopAD1a	695	pUCP20TC	Col-0	0.0385492
ES4326	HopT1b	335	MCS2	HopAM1a	700	pUCP20TC	Col-0	0.00626345
ES4326	HopT1b	335	MCS2	HopB1a	703	pUCP20TC	Col-0	0
ES4326	HopT1b	335	MCS2	HopBM1a	704	pUCP20TC	Col-0	0
ES4326	HopT1b	335	MCS2	HopC1a	706	pUCP20TC	Col-0	0.0532527
ES4326	HopT1b	335	MCS2	HopD1a	707	pUCP20TC	Col-0	0
ES4326	HopT1b	335	MCS2	HopE1a	709	pUCP20TC	Col-0	0.066231
ES4326	HopT1b	335	MCS2	HopF1g	710	pUCP20TC	Col-0	0.57491
ES4326	HopT1b	335	MCS2	HopG1c	711	pUCP20TC	Col-0	0.388823
ES4326	HopT1b	335	MCS2	HopH1a	712	pUCP20TC	Col-0	0
ES4326	HopT1b	335	MCS2	HopN1a	713	pUCP20TC	Col-0	0
ES4326	HopT1b	335	MCS2	HopO1a	714	pUCP20TC	zar1-1	0.107386
ES4326	HopT1b	335	MCS2	HopO1b	715	pUCP20TC	zar1-1	0
ES4326	HopT1b	335	MCS2	HopO1c	716	pUCP20TC	zar1-1	0
ES4326	HopT1b	335	MCS2	HopO1d	717	pUCP20TC	zar1-1	0
ES4326	HopT1b	335	MCS2	HopQ1a	718	pUCP20TC	Col-0	0
ES4326	HopT1b	335	MCS2	HopR1b	719	pUCP20TC	Col-0	0.183522
ES4326	HopT1b	335	MCS2	HopS2a	720	pUCP20TC	Col-0	0.14577
ES4326	HopT1b	335	MCS2	HopT1a	721	pUCP20TC	Col-0	0
ES4326	HopT1b	335	MCS2	HopT1b	722	pUCP20TC	Col-0	0
ES4326	HopT1b	335	MCS2	HopV1d	723	pUCP20TC	Col-0	0
ES4326	HopT1b	335	MCS2	HopX1c	724	pUCP20TC	Col-0	0
ES4326	HopT1b	335	MCS2	EV	448	pUCP20TC	Col-0	0
ES4326	HopT1b	335	MCS2	HopU1a	51	pUCP20TC	Col-0	0.0722372
ES4326	HopT1b	335	MCS2	HopD1e	62	pUCP20TC	Col-0	0
ES4326	HopT1b	335	MCS2	HopK1d	199	pUCP20TC	Col-0	0
ES4326	HopT1b	335	MCS2	HopY1c	246	pUCP20TC	Col-0	0
ES4326	HopT1b	335	MCS2	HopAF1e	265	pUCP20TC	Col-0	0
ES4326	HopT1b	335	MCS2	HopM1h	480	pUCP20TC	Col-0	0
ES4326	HopT1b	335	MCS2	HopI1i	635	pUCP20TC	Col-0	0
ES4326	HopT1b	335	MCS2	HopO2f	654	pUCP20TC	Col-0	0
